# TRU-PE: A Universal, Trackable Prime Editor Toolkit for Robust Single-and Multi-Locus Genome Engineering

**DOI:** 10.64898/2026.02.20.706938

**Authors:** Zhichao Qiu, Keke Sun, Qingwei Zeng, Ziwei Luo, Xinran Liu, Yaping Li, Xiang Lei, Ruilin Zhao, Zhen Zhang, Damia Romero-Moya, Yuan Yang, Xuan Wang, Ehsan Hashemi, Joe Z. Zhang, Xiaolong Wang, Alessandra Giorgetti, Zhuobin Liang

**Affiliations:** Institute of Molecular Physiology, Shenzhen Bay Laboratory, Shenzhen, Guangdong, 518132, China; Regenerative Medicine Program, Bellvitge Institute for Biomedical Research (IDIBELL) and Program for Clinical Translation of Regenerative Medicine in Catalonia (P-CMRC), 08908, Barcelona, Spain; Department of Pathology and Experimental Therapeutics, Faculty of Medicine and Health Sciences, Barcelona University, Barcelona, 08907, Spain; Key Laboratory of Animal Genetics, Breeding and Reproduction of Shaanxi Province, College of Animal Science and Technology, Northwest A&F University, Yangling, Shaanxi, 712100, China; Department of Microbiology and Immunology, The Peter Doherty Institute for Infection and Immunity, University of Melbourne, Melbourne, Victoria, 3000, Australia; Department of Life Sciences and Biochemistry, Faculty of Arts and Science, Queen’s University, Kingston, Ontario K7L3N6, Canada; School of Science, Shenzhen Campus of Sun Yat-sen University, Shenzhen, Guangdong, 518107, China; Institute of Neurological and Psychiatric Disorders, Shenzhen Bay Laboratory, Shenzhen, Guangdong, 518132, China

## Abstract

Prime editing (PE) holds immense promise for precise genome editing, but its wider adoption is constrained by large payloads and inefficient delivery in recalcitrant cell types. Here, we present TRU-PE (Trackable, Robust, and Universal Prime Editor), a toolkit that overcomes these barriers via a split-vector architecture coupled with fluorescence-guided enrichment. This design ensures stoichiometric component expression, yielding marked improvements in editing efficiency and accelerated workflows compatible with both plasmid and viral delivery. By integrating a polycistronic hCtRNA-sgRNA/pegRNA array, the derivative TRU-MPE system enables simultaneous editing of up to ten genomic loci. Furthermore, it enhances the performance of evolved PE editors, allows flexible vector stoichiometry and inspires novel editing reporters. Leveraging these capabilities, we successfully generated a combinatorial human iPSC-based platform for GATA2 deficiency, which accurately recapitulates genotype-specific hematopoietic defects. TRU-PE thus provides a user-friendly, scalable framework for robust single- and multi-locus genome engineering, accelerating functional genomics and therapeutic development.
