## Supplementary Table 1 for "TRU-PE: A Universal, Trackable Prime Editor Toolkit for Robust Single-and Multi-Locus Genome Engineering"

### Sheet: plasmids information
Name	Vector	E.coli strain	Associated Figures	Description	Construction Procedure
LL036	pU6-pegRNA-GG-acceptor	DH5α	Empty Backbone	Express pegRNA from the U6 promoter	Addgene plasmid # 132777
LL037	pGL3-U6-sgRNA-PGK-puroR	DH5α	Empty Backbone	Express sgRNA from the 6 promoter	Addgene plasmid # 51133
LL078	pGL3-U6-sgRNA-PGK-puroR-EGFP	DH5α	Empty Backbone	Express sgRNA from the U6 promoter, harboring dual selection markers, puroR and EGFP	Synthesized by Tsingke Biotechnology Co. based on the LL037 vector
LL055	pU6-BAG3-PegRNA	DH5α	Template	Express pegRNA targeting BAG3 from the U6 promoter	Synthesized by Tsingke Biotechnology Co. based on the LL036 vector
LL108	pCMV-PE5max-pGL3-U6-sgRNA-PGK-puroR-EGFP	DH10β	Template	Simultaneously express the PE5max, pegRNA and nicking sgRNA elements with EGFP selection marker.	Fragments amplified with OL385/OL386 (LL003 template) and OL397/OL398 (LL078 template) were assembled by Gibson assembly to obtain positive clones
LL156	pCMV-PE5max-pGL3-U6--sgRNA-PGK-puroR-(3 BsaI)	DH10β	Template	Simultaneously express the PE5max and nicking sgRNA elements containing 3 BsaI restriction enzyme sites.	Fragments amplified with OL385/OL386 (LL003 template) and OL397/OL398 (LL037 template) were assembled by Gibson assembly to obtain positive clones
LL209	pCMV-PE5max-pGL3-U6-(HindIII-XmaI)-Scaffold-PGK-puroR-EGFP	DH10β	Template	HindIII and XmaI sites were inserted between the U6 promoter and gRNA scaffold of vector LL108.	Annealed OL551/OL552 was Gibson-assembled with BsaI-digested LL108 to obtain positive clones
LL210	pCMV-PE5max-pGL3-U6--sgRNA-PGK-puroR-(HindIII-XmaI)	DH10β	Template	Simultaneously express the PE5max and nicking sgRNA elements.	The product resulting from the annealed primers OL551/552 was subjected to Gibson assembly with the BsaI-digested LL156 vector to obtain positive clones.
LL169	pGL3-(2 BsaI)-PGK-puroR	DH5α	Template	Basic vector containing two BsaI restriction sites.	The PCR product amplified with OL458/OL459 (LL037 template) and the annealed primers OL441 and OL442 containing two BsaI recognition sites were ligated via T4 DNA ligase reaction to obtain positive clones.
LL170	pGL3-U6-hCtRNA-sgRNA Scaffold-PGK-puroR	DH5α	Template	Vector containing the hCtRNA-sgRNA Scaffold amplification template	The synthesized hCtRNA-sgRNA Scaffold fragment was cloned into LL169 digested with BsaI, yielding positive clones after transformation.
LL173	pGL3-sgRNA Scaffold-hCtRNA-PGK-puroR	DH5α	Template	Vector containing the sgRNA scaffold–hCtRNA amplification template	The synthesized sgRNA scaffold–hCtRNA fragment was cloned into LL169 digested with BsaI, yielding positive clones after transformation.
LL205	pGL3-NMB-Nicking/PegRNA-PGK-puroR	DH5α	Template	The hCtRNA simultaneously drives the expression of both the targeting NMB gene NickingRNA and pegRNA, harboring selection markers of puroR.	Fragments amplified with primers OL535/541 (LL173 template), OL542/543 (LL173 template), and OL544/545 (LL057 template) were used as templates to amplify a final fragment with primers OL535/545. This resulting fragment was then used in a Golden Gate reaction with LL169 to obtain positive clones.
LL204	pGL3-BAG3-Nicking/PegRNA-PGK-puroR	DH5α	Template	The hCtRNA simultaneously drives the expression of both the targeting BAG3 gene NickingRNA and pegRNA, harboring selection markers of puroR.	Fragments amplified with primers OL535/536 (LL173 template), OL537/538 (LL173 template), and OL539/540 (LL055 template) were used as templates to amplify a final fragment with primers OL535/540. This resulting fragment was then used in a Golden Gate reaction with LL169 to obtain positive clones.
LL393	pCMV-nCas9	DH5α	Template	The nCas9 expression vector drivened by CMV promoter.	Fragments amplified with OL1035/1036 (LL368 template) and OL1039/1040 (LL368 template) were assembled by Gibson assembly to obtain positive clones
LL409	pCMV-PE5max-(XmaI-XbaI)-PGK-puroR-EGFP	DH10β	Template	XmaI and XbaI sites were inserted into pCMV-PE5max vector.	The fragments amplified with OL1042/1043 (LL241 template), OL1044/1045 (LL206 template), and OL1046/1047 (LL241 template), along with the LL003 vector double-digested with AgeI and SpeI, were assembled by Gibson assembly to obtain positive clones.
LL1112	plentiCRISPR-V2	stbl3	Template	Lentiviral vector used to express Cas9 system.	Addgene plasmid # 52961
LL1159	pGL3-G/S/A-Nicking/PegRNA-PGK-puroR-mRFP1	DH5α	Template	hCtRNA simultaneously drives the expression of NickingRNA and PegRNA targeting three different genes: GATA2, SETBP1, ASXL1, harboring dual selection markers of puroR and RFP.	The fragments amplified with OL1451/2595 (LL173 template), OL1453/2596 (LL173 template), OL2597/2598 (LL173 template), OL2599/2600 (LL173 template), OL2601/2602 (LL173 template), OL2603/2604 (LL173 template), OL2605/2606 (LL173 template), OL2607/2608 (LL173 template), and OL2609/2610 (LL173 template), were assembled with the LL470 vector via Golden Gate to obtain positive clones.
LL1222	pCMV-PE5max-pGL3-U6-(HindIII-XmaI)-PGK-puroR	DH10β	Template	The PE5max vector that expresses puromycin resistance containing HindIII&XmaI restriction enzyme sites.	The fragment amplified with OL2780/2781 (LL210 template), along with the LL409 vector double-digested with XmaI and XbaI, were assembled by Gibson assembly to obtain positive clones.
LL1294	plentiCRISPR-V2-EGFP	stbl3	Template	Lentiviral vector used to express Cas9-EGFP system.	Fragments amplified with OL3078/3079 (LL1112 template) and OL3080/3081 (LL392 template) were assembled by Gibson assembly to obtain positive clones
LL1449	pCMV-PE7	DH5α	Template	Mammalian expression of SpCas9 PE7 prime editor	The fragments amplified with OL4255/4256 (LL003 template), OL4257/4258 (cDNA library horizon-OHS5898 template), OL4259/4203 (LL003 template), and OL4282/4283 (OL4260 template), along with the LL003 plasmid vector double-digested with BamHI and AgeI, were assembled by Gibson assembly to obtain positive clones.
LL1657	pGL3-GFP-Nicking/PegRNA-PGK-puroR-mRFP1	DH5α	Template	The hCtRNA simultaneously drives the expression of both the targeting GFP gene NickingRNA and pegRNA, harboring dual selection markers of puroR and RFP.	A fusion fragment was created by using the annealed OL4389/4390 product and the fragment amplified by OL4413/4414 (LL173 template) as templates for a secondary PCR with primers OL4391/4415. This final fusion product, along with the fragments amplified by OL4416/4417 (LL173 template), OL4418/4419 (LL173 template), and OL4420/4421 (LL1191 template), were used as the components for a Golden Gate rea…
LL1891	pGL3-FANCF-RFP-Nikcing/PegRNA-PGK-puroR-fsRFP	DH5α	Template	The hCtRNA simultaneously drives the expression of both the targeting FANCF&fsRFP gene NickingRNA and pegRNA, harboring dual selection markers of puroR and fsRFP.	The fragments amplified with OL5311/5304 (LL173 template), OL5305/5306 (LL173 template), OL5307/5308 (LL1216 template), and OL5309/5310 (LL1216 template), were assembled by Golden Gate to obtain positive clones.
LL369	pGL3-U6-sgRNA-PGK-puroR-mRFP1	DH5α	Empty Backbone	Express sgRNA from the U6 promoter, harboring dual selection markers, puroR and mRFP1	Fragments amplified with primers OL965/OL966 using LL078 as the PCR template and fragments amplified with primers OL902/OL903 using LL036 as the PCR template were assembled by Gibson assembly to obtain positive clones.
LL470	pGL3-(2 BsaI)-PGK-puroR-mRFP1	DH5α	Empty Backbone	The expression vector containing RFP was used for co-expression of hCtRNA-driven pegRNA and nicking RNA.	Fragments digested with SpeI and SaII restriction enzymes from LL169 and LL369 were ligated using T4 ligase to obtain positive clones.
LL368	pCMV-PE5max-EGFP	DH10β	Fig. 1b, 1c, 1d; Supplementary Fig. 1d, 3b, 3c, 4	The PE5max plasmid vector (Addgene plasmid # 174828) engineered to express EGFP	The PCR product amplified with OL899/OL900 (LL241 template) and the product from AgeI digestion of the LL003 vector were assembled by Gibson assembly to obtain positive clones.
LL622	pCMV-nCas9-BFP	DH5α	Fig. 1b, 1c, 1d, 2b, 2c, 2d, 2e, 3a, 3c, 4b, 4c, 4d, 5b, 5c, 5e; Supplementary Fig. 12b, 12c, 12d	The nCas9 expression vector carrying a BFP sorting tag.	Fragments amplified with primers OL1313/OL1314 using the vector containing P2A-BFP as the PCR template and the AgeI-digested LL393 vector were assembled by Gibson assembly to obtain positive clones.
LL392	pCMV-RT-MLH1dn-EGFP	DH5α	Fig. 1b, 1c, 1d; Fig. 2b, 2c, 2d, 2e, 3a, 3c, 4b, 4c, 4d, 5b, 5c, 5e; Supplementary Fig. 4, 5, 12b, 12c, 12d	The RT-MLH1dn expression vector carrying an EGFP sorting tag.	Fragments amplified with primers OL1035/1036 using LL368 as the PCR template and fragments amplified with primers OL1037/1038 using LL368 as the PCR template were assembled by Gibson assembly to obtain positive clones.
LL1539	pEF1a-PE5max-EGFP	DH5α	Fig. 1e;	The PE5max-EGFP system for expression in iPSCs.	Fragments amplified with OL4012/4011 (LL1184 template), OL1033/4014 (LL1184 template), OL4013/2720 (LL368 template), and OL2719/1034 (LL368 template) were assembled by Gibson assembly to obtain positive clones.
LL1185	pEF1a-nCas9-BFP	DH5α	Fig. 1e, 3b, 3c, 6b	The nCas9 expression vector carrying a BFP sorting tag for use in iPSCs.	Fragments amplified with primers OL2675/2676 using the vector containing EF-1a as the PCR template and the NotI- and SpeI-double-digested LL622 vector were assembled by Gibson assembly to obtain positive clones.
LL1184	pEF1a-RT-MLH1dn-EGFP	DH5α	Fig. 1e, 3b, 3c, 6b; Supplementary Fig. 5	The RT-MLH1dn expression vector carrying an EGFP sorting tag for use in iPSCs.	Fragments amplified with primers OL2675/2676 using the vector containing EF-1a as the PCR template and the NotI- and SpeI-double-digested LL392 vector were assembled by Gibson assembly to obtain positive clones.
LL1216	pGL3-FANCF-Nicking/PegRNA-PGK-puroR-mRFP1	DH5α	Fig. 1b, 1c, 1d, 1e, 2b; Supplementary 3b, 3c,	The hCtRNA simultaneously drives the expression of both the targeting FANCF gene NickingRNA and pegRNA, harboring dual selection markers of puroR and RFP.	The fragment amplified with primers OL1451/550 (using LL206 as the template) was then subjected to a Golden Gate reaction with LL470 to obtain positive clones
LL1209	pGL3-DNMT1-Nicking/PegRNA-PGK-puroR-mRFP1	DH5α	Fig. 1b, 1c, 1d, 1e, 2b; Supplementary 3b, 3c,	The hCtRNA simultaneously drives the expression of both the targeting DNMT1 gene NickingRNA and pegRNA, harboring dual selection markers of puroR and RFP.	The fragments amplified with OL2721/2641 (LL170 template), OL2722/2643 (LL173 template), and OL2644/2723 (LL019 template), along with the BsaI-digested LL470 plasmid vector, were assembled by Gibson assembly to obtain positive clones.
LL1211	pGL3-ERCC6-Nicking/PegRNA-PGK-puroR-mRFP1	DH5α	Fig. 1b, 1c, 1d, 1e, 2b; Supplementary 3b, 3c,	The hCtRNA simultaneously drives the expression of both the targeting ERCC6 gene NickingRNA and pegRNA, harboring dual selection markers of puroR and RFP.	The fragments amplified with OL2721/2651 (LL170 template), OL2726/2653 (LL173 template), and OL2654/2727 (LL070 template), along with the BsaI-digested LL470 plasmid vector, were assembled by Gibson assembly to obtain positive clones.
LL1214	pGL3-BAG3-Nicking/PegRNA-PGK-puroR-mRFP1	DH5α	Fig. 1b, 1c, 1d, 1e, 2b;	The hCtRNA simultaneously drives the expression of both the targeting BAG3 gene NickingRNA and pegRNA, harboring dual selection markers of puroR and RFP.	The fragment amplified with primers OL1451/540 (LL204 template) was then subjected to a Golden Gate reaction with LL470 to obtain positive clones
LL1411	pGL3-GBA1-Nicking/PegRNA-PGK-puroR-mRFP1	DH5α	Fig. 1b, 1c, 1d, 1e;	The hCtRNA simultaneously drives the expression of both the targeting GBA1 gene NickingRNA and pegRNA, harboring dual selection markers of puroR and RFP.	The fragments amplified with OL2745/3426 (LL173 template), OL3427/3428 (LL173 template), and OL3429/3430 (LL037 template), along with the LL470 plasmid vector, were assembled by Golden Gate to obtain positive clones.
LL1412	pGL3-LRRK2-Nicking/PegRNA-PGK-puroR-mRFP1	DH5α	Fig. 1b, 1c, 1d, 1e;	The hCtRNA simultaneously drives the expression of both the targeting LRRK2 gene NickingRNA and pegRNA, harboring dual selection markers of puroR and RFP.	The fragments amplified with OL2745/3431 (LL173 template), OL3432/3433 (LL173 template), and OL3434/3435 (LL037 template), along with the LL470 plasmid vector, were assembled by Golden Gate to obtain positive clones.
LL1413	pGL3-KRAS-Nicking/PegRNA-PGK-puroR-mRFP1	DH5α	Fig. 1b, 1c, 1d, 1e;	The hCtRNA simultaneously drives the expression of both the targeting KRAS gene NickingRNA and pegRNA, harboring dual selection markers of puroR and RFP.	The fragments amplified with OL2745/3436 (LL173 template), OL3437/3438 (LL173 template), and OL3439/3440 (LL037 template), along with the LL470 plasmid vector, were assembled by Golden Gate to obtain positive clones.
LL1215	pGL3-NMB-Nicking/PegRNA-PGK-puroR-mRFP1	DH5α	Fig. 1b, 1c, 1d, 1e, 2b;	The hCtRNA simultaneously drives the expression of both the targeting NMB gene NickingRNA and pegRNA, harboring dual selection markers of puroR and RFP.	The fragment amplified with primers OL1451/540 (using LL205 as the template) was then subjected to a Golden Gate reaction with LL470 to obtain positive clones
LL1210	pGL3-EMX1-Nicking/PegRNA-PGK-puroR-mRFP1	DH5α	Fig. 1b, 1c, 1d, 1e, 2b, 5b; Supplementary Fig. 3b, 3c	The hCtRNA simultaneously drives the expression of both the targeting EMX1 gene NickingRNA and pegRNA, harboring dual selection markers of puroR and RFP.	The fragments amplified with OL2721/2646 (LL170 template), OL2724/2648 (LL173 template), and OL2649/2725 (LL022 template), along with the BsaI-digested LL470 plasmid vector, were assembled by Gibson assembly to obtain positive clones.
LL1415	pGL3-TP53-Nicking/PegRNA-PGK-puroR-mRFP1	DH5α	Fig. 1b, 1c, 1d, 1e, 5b	The hCtRNA simultaneously drives the expression of both the targeting TP53 gene NickingRNA and pegRNA, harboring dual selection markers of puroR and RFP.	The fragments amplified with OL2745/3444 (LL173 template), OL3445/3446 (LL173 template), and OL3447/3448 (LL037 template), along with the LL470 plasmid vector, were assembled by Golden Gate to obtain positive clones.
LL1564	pGL3-RNF2-15ins-Nicking/PegRNA-PGK-puroR-mRFP1	DH5α	Fig. 1b, 1c, 1d, 1e;	The hCtRNA simultaneously drives the expression of both the targeting RNF2 gene NickingRNA and pegRNA, harboring dual selection markers of puroR and RFP.	The fragments amplified with OL1080/4232 (LL173 template), OL4233/4234 (LL173 template), and OL4235/4236 (LL037 template) were annealed using primers OL4237/4238. These DNA fragments, along with the LL470 plasmid vector, were assembled by Golden Gate to obtain positive clones.
LL1563	pGL3-DNMT1-24del-Nicking/PegRNA-PGK-puroR-mRFP1	DH5α	Fig. 1b, 1c, 1d, 1e;	The hCtRNA simultaneously drives the expression of both the targeting DNMT1 gene NickingRNA and pegRNA, harboring dual selection markers of puroR and RFP.	The fragments amplified with OL1080/4225 (LL173 template), OL4226/4227 (LL173 template), and OL4228/4317 (LL037 template), along with the LL470 plasmid vector, were assembled by Golden Gate to obtain positive clones.
LL001	pCMV-PE2	DH10β	Fig. 2b, 3a, 3b	Prime editing in mammalian cells. This plasmid is used by MPE3-6 in this paper	Addgene plasmid # 132775
LL003	pCMV-PE5max	DH10β	Fig. 2b, 2c; Supplementary Fig. 2b, 2c, 3b ,3c	Mammalian expression of SpCas9 PEmax prime editor with P2A-human MLH1dn (codon optimized).	Addgene plasmid # 174828
LL1213	pGL3-D/F/N/B/ER/EM-Nicking/PegRNA-PGK-puroR-mRFP1	DH5α	Fig. 2b, 2c, 3a, 3b, 5c	hCtRNA simultaneously drives the expression of NickingRNA and pegRNA targeting six different genes: DNMT1, FANCF, NMB, BAG3, ERCC6, and EMX1, harboring dual selection markers of puroR and RFP.	The fragments amplified with OL1451/2989 (LL1209 template), OL2990/2991 (LL1216 template), OL2992/2993 (LL1215 template), OL2994/2995 (LL1214 template), OL2996/2997 (LL1211 template), and OL2998/2999 (LL1210 template), along with the LL470 plasmid vector, were assembled by Golden Gate to obtain positive clones.
LL1217	pGL3-B/N/F-Nicking/PegRNA-PGK-puroR-mRFP1	DH5α	Fig. 2b, 3a, 3b;	hCtRNA simultaneously drives the expression of NickingRNA and pegRNA targeting three different genes: BAG3, NMB, FANCF, harboring dual selection markers of puroR and RFP.	The fragments amplified with OL1451/1148 (LL1214 template), OL1149/1148 (LL1215 template), and OL1149/2756 (LL1216 template), along with the LL470 plasmid vector, were assembled by Golden Gate to obtain positive clones.
LL1212	pGL3-D/EM/ER-Nicking/PegRNA-PGK-puroR-mRFP1	DH5α	Fig. 2b, 3a, 3b;	hCtRNA simultaneously drives the expression of NickingRNA and pegRNA targeting three different genes: DNMT1, EMX1, ERCC6, harboring dual selection markers of puroR and RFP.	The fragments amplified with OL1451/1148 (LL1179 template), OL1149/1148 (LL1180 template), and OL1149/2756 (LL1181 template), along with the LL470 plasmid vector, were assembled by Golden Gate to obtain positive clones.
LL1450	pGL3-EM/T/G/ER/B/N/F/D/L/K-Nicking/PegRNA-PGK-puroR-mRFP1	DH5α	Fig. 2d, 2e, 3c	hCtRNA simultaneously drives the expression of NickingRNA and pegRNA targeting ten different genes: EMX1, TP53, GBA1, ERCC6, BAG3, NMB, FANCF, DNMT1, LRRK2, KRAS, harboring dual selection markers of puroR and RFP.	The fragments amplified with OL1451/2989 (LL1210 template), OL2990/2991 (LL1415 template), OL2992/2993 (LL1411 template), OL2994/2995 (LL1211 template), OL2996/2997 (LL1214 template), OL2998/3574 (LL1215 template), OL3575/3576 (LL1216 template), OL3577/3578 (LL1209 template), OL3579/3580 (LL1412 template), and OL3581/3582 (LL1413 template), along with the LL470 plasmid vector, were assembled by G…
LL705	pMD2.G	Stbl3	Fig. 3d; Supplementary Fig. 11	VSV-G envelope expressing plasmid	Addgene plasmid # 12259
LL706	psPAX2	Stbl3	Fig. 3d; Supplementary Fig. 11	2nd generation lentiviral packaging plasmid. Can be used with 2nd or 3rd generation lentiviral vectors and envelope expressing plasmid	Addgene plasmid # 12260
LL1820	plenti-RT-MLH1dn-GFP	Stbl3	Fig. 3d; Supplementary Fig. 11	Lentiviral vector used to express RT-MLH1dn with GFP selection marker.	Fragments amplified with OL5080/5081 (LL1294 template) and OL5082/5083 (LL1184 template) were assembled by Gibson assembly to obtain positive clones
LL1821	plenti-nCas9-BFP	Stbl3	Fig. 3d; Supplementary Fig. 11	Lentiviral vector used to express nCas9 with BFP selection marker.	Fragments amplified with OL5080/5081 (LL1294 template) and OL5082/5084 (LL1185 template) were assembled by Gibson assembly to obtain positive clones
LL1825	pLV-GL3-B/N/F-Nicking/PegRNA-PGK-puroR-mRFP1	Stbl3	Fig. 3d; Supplementary Fig. 11	LV-mediated hCtRNA simultaneously drives the expression of NickingRNA and pegRNA targeting three different genes: BAG3, NMB, FANCF, harboring dual selection markers of puroR and RFP.	The fragments amplified with OL5080/5085 (LL1294 template), OL5114/5115 (LL1217 template), OL5088/5089 (LL1184 template), and OL5090/5091 (LL1214 template) were assembled by Gibson assembly to obtain positive clones.
LL1218	pCMV-nCas9 (PE6e)-BFP	DH5α	Fig. 4b, 4c, 4d	The nCas9 from the PE6e expression vector carrying a BFP sorting tag.	The fragments amplified with OL2766/2768 (LL622 template), OL2767/1033 (LL622 template), and OL2769/1034 (LL622 template) were assembled by Gibson assembly to obtain positive clones.
LL1186	pCMV-RT (PE6e)-EGFP	DH5α	Fig. 4b, 4c, 4d	The RT from the PE6e expression vector carrying an EGFP sorting tag.	The fragments amplified with OL2670/2674 (LL392 template), OL2673/2669 (LL392 template), and OL2671/2672 (LL392 template) were assembled by Gibson assembly to obtain positive clones.
LL1565	pCMV-RT-La-EGFP	DH5α	Fig. 4b, 4c, 4d	The RT-La from the PE7 expression vector carrying an EGFP sorting tag.	The fragments amplified with OL2674/2670 (LL1186 template) and OL2673/2672 (LL1449 template) were assembled by Gibson assembly to obtain positive clones.
LL1463	pGL3-CDKL5-Nicking/PegRNA-PGK-puroR-mRFP1	DH5α	Fig. 4b, 4c, 4d; Supplementary Fig. 12b, 12c, 12d	The hCtRNA simultaneously drives the expression of both the targeting CDKL5 gene NickingRNA and pegRNA, harboring dual selection markers of puroR and RFP.	The fragments amplified with OL2745/4191 (LL173 template), OL4192/4193 (LL173 template), and OL4194/4195 (LL037 template), along with the LL470 plasmid vector, were assembled by Golden Gate to obtain positive clones.
LL1464	pGL3-CXCR4-Nicking/PegRNA-PGK-puroR-mRFP1	DH5α	Fig. 4b, 4c, 4d; Supplementary Fig. 12b, 12c, 12d	The hCtRNA simultaneously drives the expression of both the targeting CXCR4 gene NickingRNA and pegRNA, harboring dual selection markers of puroR and RFP.	The fragments amplified with OL2745/4196(LL173 template), OL4197/4198 (LL173 template), and OL4199/4200 (LL037 template), along with the LL470 plasmid vector, were assembled by Golden Gate to obtain positive clones.
LL1889	pCMV-nCas9-G7	DH5α	Fig. 5b, 5c	The nCas9 expression vector carrying G7 fragment	The fragments amplified with OL5274/5275 (LL392 template) and OL5276/5277 (LL622 template) were assembled by Gibson assembly to obtain positive clones.
LL1900	pCMV-RT-G8-11-MLH1dn	DH5α	Fig. 5b, 5c	The G8-11 fragment is cloned into the RT-MLH1dn vector for expression.	The fragments amplified with OL5299/5300 (LL392 template), OL5301/1833 (LL392 template), and OL5302/5303 (LL392 template) were assembled by Gibson assembly to obtain positive clones.
LL1949	pGL3-D/F/N/B/ER/EM/mRFP1-Nicking/PegRNA-PGK-puroR-fsmRFP1	DH5α	Fig. 5e	hCtRNA simultaneously drives the expression of NickingRNA and pegRNA targeting six genes (DNMT1, FANCF, NMB, BAG3, ERCC6, EMX1), while also separately expressing a pegRNA targeting the fsRFP fragment to repair the frameshift in mRFP1.	The fragments amplified with OL5455/5597 (LL1213 template) and OL5457/5598 (LL1891 template) were assembled by Gibson assembly to obtain positive clones.
LL1191	pGL3-GATA2-Nicking/EpegRNA-PGK-puroR-mRFP1	DH5α	Fig. 6b	The hCtRNA simultaneously drives the expression of both the targeting GATA2 gene NickingRNA and EpegRNA, harboring dual selection markers of puroR and RFP.	The fragments amplified with OL2631/2632 (LL1159 template) and OL2636/2637 (LL1159 template) were assembled by Gibson assembly to obtain positive clones.
LL1192	pGL3-SETBP1-Nicking/EpegRNA-PGK-puroR-mRFP1	DH5α	Fig. 6b	The hCtRNA simultaneously drives the expression of both the targeting SETBP1 gene NickingRNA and EpegRNA, harboring dual selection markers of puroR and RFP.	The fragments amplified with OL2785/2634 (LL1159 template) and OL2636/2637 (LL1159 template) were assembled by Gibson assembly to obtain positive clones.
LL1193	pGL3-ASXL1-Nicking/EpegRNA-PGK-puroR-mRFP1	DH5α	Fig. 6b	The hCtRNA simultaneously drives the expression of both the targeting ASXL1 gene NickingRNA and EpegRNA, harboring dual selection markers of puroR and RFP.	The fragments amplified with OL2785/2635 (LL1159 template) and OL2636/2637 (LL1159 template) were assembled by Gibson assembly to obtain positive clones.
LL1160	pGL3-G/S/A-Nicking/EpegRNA-PGK-puroR-mRFP1	DH5α	Fig. 6b	hCtRNA simultaneously drives the expression of NickingRNA and EpegRNA targeting three different genes: GATA2, SETBP1, ASXL1, harboring dual selection markers of puroR and RFP.	The fragments amplified with OL2631/2632 (LL1159 template), OL2633/2634 (LL1159 template), OL2633/2635 (LL1159 template), and OL2636/2637 (LL1159 template) were assembled by Gibson assembly to obtain positive clones.
LL018	pU6-FANCF-PegRNA	Stbl3	Supplementary Fig. 1d, 3b, 3c,	Express pegRNA targeting FANCF from the U6 promoter	Synthesized by Tsingke Biotechnology Co. based on the LL036 vector
LL028	pGL3-FANCF-U6-Nicking sgRNA	DH5α	Supplementary Fig. 1d, 3b, 3c,	Express sgRNA targeting FANCF from the U6 promoter	The product resulting from the annealed primers OL212/213 was subjected to a T4 DNA ligation reaction with the BsaI-digested LL037 vector to obtain positive clones.
LL109	pU6-FANCF-PegRNA-H1-Nicking sgRNA	Top10	Supplementary Fig. 2b, 2c	Simultaneously express pegRNA and nicking sgRNA targeting the FANCF gene	Synthesized by Tsingke Biotechnology Co. based on the LL036 vector
LL242	pCMV-PE5max-FANCF-U6-PegRNA-H1-Nicking sgRNA	DH10β	Supplementary Fig. 2b, 2c	Simultaneously express the PE5max, pegRNA, and nicking sgRNA elements targeting the FANCF gene	The LL210 vector double-digested with HindIII and XmaI was subjected to a Gibson assembly reaction with the PCR fragment amplified by OL610/574 (LL109 template) to obtain positive clones.
LL206	pGL3-FANCF-hCtRNA-Nicking/PegRNA-PGK-puroR	DH5α	Supplementary Fig. 2b, 2c	The hCtRNA simultaneously drives the expression of both the targeting FANCF gene NickingRNA and pegRNA, harboring puroR selection marker.	Fragments amplified with primers OL535/546 (LL173 template), OL547/548 (LL173 template), and OL549/550 (LL018 template) were used as templates to amplify a final fragment with primers OL535/550. This resulting fragment was then used in a Golden Gate reaction with LL169 to obtain positive clones.
LL1229	pCMV-PE5max-FANCF-hCtRNA-PegRNA-hCtRNA-Nicking sgRNA	DH10β	Supplementary Fig. 2b, 2c	Simultaneously express the PE5max, pegRNA, and nicking sgRNA elements targeting the FANCF gene (hCtRNA).	The fragment amplified with OL2782/2784 (LL206 template), along with the LL1222 vector double-digested with HindIII and XmaI, were assembled by Gibson assembly to obtain positive clones.
LL1219	pU6-DNMT1-PegRNA-H1-Nicking sgRNA	DH10β	Supplementary Fig. 2b, 2c	Simultaneously express pegRNA and nicking sgRNA targeting the DNMT1 gene	The fragments amplified with OL2770/2771 (LL019 template) and OL2772/2773 (LL109 template), along with the LL037 vector, were assembled by Golden gate to obtain positive clones.
LL1223	pCMV-PE5max-DNMT1-U6-PegRNA-H1-Nicking sgRNA	DH10β	Supplementary Fig. 2b, 2c	Simultaneously express the PE5max, pegRNA, and nicking sgRNA elements targeting the DNMT1 gene	The fragment amplified with OL2782/2783 (LL1219 template), along with the LL1222 vector double-digested with HindIII and XmaI, were assembled by Gibson assembly to obtain positive clones.
LL1179	pGL3-DNMT1-hCtRNA-Nicking/PegRNA-PGK-puroR	DH5α	Supplementary Fig. 2b, 2c	The hCtRNA simultaneously drives the expression of both the targeting DNMT1 gene NickingRNA and pegRNA, harboring puroR selection marker.	The fragments amplified with OL2721/2641 (LL170 template), OL2722/2643 (LL173 template), and OL2644/2723 (LL019 template), along with the LL169 vector, were assembled by Golden Gate to obtain positive clones.
LL1226	pCMV-PE5max-DNMT1-hCtRNA-PegRNA-hCtRNA-Nicking sgRNA	DH10β	Supplementary Fig. 2b, 2c	Simultaneously express the PE5max, pegRNA, and nicking sgRNA elements targeting the DNMT1 gene (hCtRNA).	The fragment amplified with OL2782/2784 (LL1179 template), along with the LL1222 vector double-digested with HindIII and XmaI, were assembled by Gibson assembly to obtain positive clones.
LL1221	pU6-ERCC6-PegRNA-H1-Nicking sgRNA	DH10β	Supplementary Fig. 2b, 2c	Simultaneously express pegRNA and nicking sgRNA targeting the ERCC6 gene	The fragments amplified with OL2777/2778 (LL070 template) and OL2772/2779 (LL109 template), along with the LL037 vector, were assembled by Golden Gate to obtain positive clones.
LL1225	pCMV-PE5max-ERCC6-U6-PegRNA-H1-Nicking sgRNA	DH10β	Supplementary Fig. 2b, 2c	Simultaneously express the PE5max, pegRNA, and nicking sgRNA elements targeting the ERCC6 gene	The fragment amplified with OL2782/2783 (LL1221 template), along with the LL1222 vector double-digested with HindIII and XmaI, were assembled by Gibson assembly to obtain positive clones.
LL1181	pGL3-ERCC6-hCtRNA-Nicking/PegRNA-PGK-puroR	DH5α	Supplementary Fig. 2b, 2c	The hCtRNA simultaneously drives the expression of both the targeting ERCC6 gene NickingRNA and pegRNA, harboring puroR selection marker.	The fragments amplified with OL2721/2651 (LL170 template), OL2726/2653 (LL173 template), and OL2654/2727 (LL070 template), along with the LL169 vector, were assembled by Golden Gate to obtain positive clones.
LL1228	pCMV-PE5max-ERCC6-hCtRNA-PegRNA-hCtRNA-Nicking sgRNA	DH10β	Supplementary Fig. 2b, 2c	Simultaneously express the PE5max, pegRNA, and nicking sgRNA elements targeting the ERCC6 gene (hCtRNA).	The fragment amplified with OL2782/2784 (LL1181 template), along with the LL1222 vector double-digested with HindIII and XmaI, were assembled by Gibson assembly to obtain positive clones.
LL1220	pU6-EMX1-PegRNA-H1-Nicking sgRNA	DH10β	Supplementary Fig. 2b, 2c	Simultaneously express pegRNA and nicking sgRNA targeting the EMX1 gene	The fragments amplified with OL2774/2775 (LL022 template) and OL2772/2776 (LL109 template), along with the LL037 vector, were assembled by Golden Gate to obtain positive clones.
LL1224	pCMV-PE5max-EMX1-U6-PegRNA-H1-Nicking sgRNA	DH10β	Supplementary Fig. 2b, 2c	Simultaneously express the PE5max, pegRNA, and nicking sgRNA elements targeting the EMX1 gene	The fragment amplified with OL2782/2783 (LL1220 template), along with the LL1222 vector double-digested with HindIII and XmaI, were assembled by Gibson assembly to obtain positive clones.
LL1180	pGL3-EMX1-hCtRNA-Nicking/PegRNA-PGK-puroR	DH5α	Supplementary Fig. 2b, 2c	The hCtRNA simultaneously drives the expression of both the targeting EMX1 gene NickingRNA and pegRNA, harboring puroR selection marker.	The fragments amplified with OL2721/2646 (LL170 template), OL2724/2648 (LL173 template), and OL2649/2725 (LL022 template), along with the LL169 vector, were assembled by Golden Gate to obtain positive clones.
LL1227	pCMV-PE5max-EMX1-hCtRNA-PegRNA-hCtRNA-Nicking sgRNA	DH10β	Supplementary Fig. 2b, 2c,	Simultaneously express the PE5max, pegRNA, and nicking sgRNA elements targeting the EMX1 gene (hCtRNA).	The fragment amplified with OL2782/2784 (LL1180 template), along with the LL1222 vector double-digested with HindIII and XmaI, were assembled by Gibson assembly to obtain positive clones.
LL410	pCMV-PE5max-FANCF-hCtRNA-PegRNA-hCtRNA-Nicking sgRNA-EGFP	DH10β	Supplementary Fig. 3b, 3c	Simultaneously express the PE5max, pegRNA, and nicking sgRNA elements targeting the FANCF gene (hCtRNA), harboring the EGFP selection marker.	The fragments amplified with OL1044/1048 (LL206 template) and OL1047/1049 (LL241 template), along with the LL241 plasmid vector double-digested with AgeI and SpeI, were assembled by Gibson assembly to obtain positive clones.
LL019	pU6-DNMT1-PegRNA	Stbl3	Supplementary Fig. 3b, 3c	Express pegRNA targeting DNMT1 from the U6 promoter	Synthesized by Tsingke Biotechnology Co. based on the LL036 vector
LL026	pGL3-DNMT1-U6-Nicking sgRNA	DH5α	Supplementary Fig. 3b, 3c	Express sgRNA targeting DNMT1 from the U6 promoter	The product resulting from the annealed primers OL210/211 was subjected to a T4 DNA ligation reaction with the BsaI-digested LL037 vector to obtain positive clones.
LL1230	pCMV-PE5max-DNMT1-hCtRNA-PegRNA-hCtRNA-Nicking sgRNA-EGFP	DH10β	Supplementary Fig. 3b, 3c	Simultaneously express the PE5max, pegRNA, and nicking sgRNA elements targeting the DNMT1 gene (hCtRNA), harboring the EGFP selection marker.	The fragment amplified with OL2782/2784 (LL1179 template), along with the LL409 plasmid vector double-digested with HindIII and XmaI, were assembled by Gibson assembly to obtain positive clones.
LL070	pU6-ERCC6-PegRNA	Stbl3	Supplementary Fig. 3b, 3c	Express pegRNA targeting ERCC6 from the U6 promoter	Synthesized by Tsingke Biotechnology Co. based on the LL036 vector
LL068	pGL3-ERCC6-U6-Nicking sgRNA	DH5α	Supplementary Fig. 3b, 3c	Express sgRNA targeting ERCC6 from the U6 promoter	The product resulting from the annealed primers OL363/364 was subjected to a T4 DNA ligation reaction with the BsaI-digested LL037 vector to obtain positive clones.
LL1232	pCMV-PE5max-ERCC6-hCtRNA-PegRNA-hCtRNA-Nicking sgRNA-EGFP	DH10β	Supplementary Fig. 3b, 3c	Simultaneously express the PE5max, pegRNA, and nicking sgRNA elements targeting the ERCC6 gene (hCtRNA), harboring the EGFP selection marker.	The fragment amplified with OL2782/2784 (LL1181 template), along with the LL409 plasmid vector double-digested with HindIII and XmaI, were assembled by Gibson assembly to obtain positive clones.
LL022	pU6-EMX1-PegRNA	Stbl3	Supplementary Fig. 3b, 3c	Express pegRNA targeting EMX1 from the U6 promoter	Synthesized by Tsingke Biotechnology Co. based on the LL036 vector
LL024	pGL3-EMX1-U6-Nicking sgRNA	DH5α	Supplementary Fig. 3b, 3c	Express sgRNA targeting EMX1 from the U6 promoter	The product resulting from the annealed primers OL214/215 was subjected to a T4 DNA ligation reaction with the BsaI-digested LL037 vector to obtain positive clones.
LL1231	pCMV-PE5max-EMX1-hCtRNA-PegRNA-hCtRNA-Nicking sgRNA-EGFP	DH10β	Supplementary Fig. 3b, 3c	Simultaneously express the PE5max, pegRNA, and nicking sgRNA elements targeting the EMX1 gene (hCtRNA), harboring the EGFP selection marker.	The fragment amplified with OL2782/2784 (LL1180 template), along with the LL409 plasmid vector double-digested with HindIII and XmaI, were assembled by Gibson assembly to obtain positive clones.
LL053	pCMV-EGFP	DH5α	Supplementary Fig. 4	A 5kb vector expressing EGFP
LL241	pCMV-PE5max-FANCF-U6-PegRNA-H1-Nicking sgRNA-PGK-puroR-EGFP	DH10β	Supplementary Fig. 1d, 4	A 15kb vector expressing EGFP	The fragment amplified with primers OL610/OL574 using plasmid LL109 as the template was Gibson-assembled with HindIII/XmaI-digested LL209 to obtain positive clones.
LL1468	pCMV-nCas9-P3-BFP	DH5α	Supplementary Fig. 12b, 12c, 12d	The nCas9-P3 expression vector carrying a BFP sorting tag.	The fragment amplified with primers OL4278/4279 (using the annealed product of OL4213/4214 as template) and the PCR product amplified with primers OL4212/4215 (LL622 template) are combined in a Gibson assembly reaction to obtain a positive clone.
LL1469	pCMV-P4-RT-MLH1dn-GFP	DH5α	Supplementary Fig. 12b, 12c, 12d	The P4-RT-MLH1dn expression vector carrying an EGFP sorting tag.	The fragment amplified with primers OL4280/4281 (using the annealed product of OL4218/4219 as template) and the PCR product amplified with primers OL4217/4220 (LL392 template) are combined in a Gibson assembly reaction to obtain a positive clone.
