## Supplementary Table 2 for "TRU-PE: A Universal, Trackable Prime Editor Toolkit for Robust Single-and Multi-Locus Genome Engineering"

### Sheet: plasmid cloning
ID	Sequence (5'-3')
OL210	ACCGGCCCTTCAGCTAAAATAAAGG
OL211	AAACCCTTTATTTTAGCTGAAGGGC
OL212	ACCGGGGGTCCCAGGTGCTGACGT
OL213	AAACACGTCAGCACCTGGGACCCC
OL214	ACCGCTCCCCATTGGCCTGCTTCG
OL215	AAACCGAAGCAGGCCAATGGGGAG
OL363	ACCGGTCAGTGATTAGTGGAAATG
OL364	AAACCATTTCCACTAATCACTGAC
OL385	TCGAGACATTGATTATTGACTAGTTATTAATAGTAATCAATTACGGGG
OL386	TCATCCATAGAGCCCACCGCATCC
OL397	GTCAATAATCAATGTCTCGACGGATCCTTATCGATTTTACCAC
OL398	GTGGGCTCTATGGATGACTGTCTTCTTTATCATGCAACTCG
OL441	GCCTTGAGACCGAGAGAGGGTCTCA
OL442	AGAATGAGACCCTCTCTCGGTCTCA
OL458	AGCGGTCTCATTCTCGACCTCGAGACAAAT
OL459	AGCGGTCTCAAGGCTAGTCTCGTGATCGAT
OL535	ATACGGTCTCAGCCTAGAGGGGGTATAGCTCAGTG
OL536	ACGGACCTGAGGTAAGGAGAAGGGGGCACCCGGATTTGAA
OL537	TCTCCTTACCTCAGGTCCGTGTTTTAGAGCTAGAAATAGCAAGT
OL538	CACTGTTTATCTGGCTGAGTAGGGGGCACCCGGATTTGAA
OL539	ACTCAGCCAGATAAACAGTGGTTTTAGAGC
OL540	ATTAGGTCTCAAGAAAAAAATCAGCCAGATAAACAGCGTGG
OL541	ATGAAGTGACCTGGAAAGGAAGGGGGCACCCGGATTTGAA
OL542	TCCTTTCCAGGTCACTTCATGTTTTAGAGCTAGAAATAGCAAGT
OL543	CACACCTCCCTGAGGGACCAAGGGGGCACCCGGATTTGAA
OL544	TGGTCCCTCAGGGAGGTGTGGTTTTAGAGC
OL545	ATTAGGTCTCAAGAAAAAAACTCAGGGAGGTGTGGGTAGCT
OL546	ACGTCAGCACCTGGGACCCCAGGGGGCACCCGGATTTGAA
OL547	GGGGTCCCAGGTGCTGACGTGTTTTAGAGCTAGAAATAGCAAGT
OL548	GGTGCTGCAGAAGGGATTCCAGGGGGCACCCGGATTTGAA
OL549	GGAATCCCTTCTGCAGCACCGTTTTAGAGCTAGAAATAGCAAGT
OL550	ATTAGGTCTCAAGAAAAAAATCCCTTCTGCAGCACCTTGAT
OL551	TGGAAAGGACGAAACAAGCTTACCGTGACACCGGTCAGAGAGGGTC
OL552	GCTATTTCTAGCTCTAAAACTGCCCGGGAGACCCTCT
OL574	GCTATTTCTAGCTCTAAAACACGTCAGCACCTGGGACC
OL610	ATATATCTTGTGGAAAGGACGAAACACCGGGAATCCC
OL899	GCCAACCTGCCCGACCTTTATAAGGTTTTCGCTACTAACTTCAGCCTGCTGAAGC
OL900	AAACTCAATGGTGATGGTGATGATGACCGGTTACTTGTACAGCTCGTCCATGCCG
OL902	TGGAGGAGAACCCTGGACCTATGGCGAGTAGCGAAGACGTTATC
OL903	GGCGCTGCGGGTCGTGGGGCGGGCGTTAAGCACCGGTGGAGTGACGAC
OL965	AACGCCCGCCCCACGACCC
OL966	CTCGCCATAGGTCCAGGGTTCTCCTCCA
OL1033	CCAGCGTTTCTGGGTGAGCA
OL1034	TGCTCACCCAGAAACGCTGG
OL1035	CATCATCACCATCACCATTGAGTT
OL1036	GACTTTCCGCTTCTTCTTTGGTG
OL1037	CAAAGAAGAAGCGGAAAGTCACCCTGAACATTGAAGACGAGTATAG
OL1038	CAATGGTGATGGTGATGATGACCGGTTACTTGTACAGCTCGTC
OL1039	CAAAGAAGAAGCGGAAAGTCGACAAGAAGTACAGCATCGGCC
OL1040	CAATGGTGATGGTGATGATGACCGGTTACACCTTTCTTTTCTTC
OL1042	GCCCGACCTTTATAAGGTTTTCTAA
OL1043	GTTGCATGATAAAGAAGACAGTCA
OL1044	GACTGTCTTCTTTATCATGCAAC
OL1045	CCCTCTCTGACCGGTGTCACGGTAAGCTTAGGCTAGTCTCGTGATCGATACCGTC
OL1046	TTACCGTGACACCGGTCAGAGAGGGTCTCCCGGGTTTTTTTAAAGAATTCTCGAC
OL1047	CCCCGTAATTGATTACTATTAATAA
OL1048	CTCGAGGTCGAGAATTCTTTAAAAAAATCCCTTCTGCAGCACCTTGA
OL1049	AAAGAATTCTCGACCTCGAGACA
OL1080	GGCTACGGTCTCCGCCTAGAGGGGGTATAGCTCAGTGG
OL1148	GGTCTCTTGTCTCGAGGTCGAGA
OL1149	GGTCTCGGACAAGATCACGAGACTAGCCT
OL1313	CCTAAGAAGAAAAGAAAGGTGGCTACTAACTTCAGCCTGCTGAAG
OL1314	GGTGATGGTGATGATGACCGGCTAATTAAGCTTGTGCCCCAGTTTG
OL1451	GGCTACGGTCTCGGCCTAGAGGGGGTATAGCTCAGTGG
OL1453	GGCTACGGTCTCCTAGAGCTAGAAATAGCAAGTTAAAATAAGGCTAGTCCG
OL1833	CTTGTACAGCTCGTCCATGCC
OL2595	GGCTACGGTCTCCTCTAAAACGACTCAGAACCGGAAGATGTAGGGGGCACCCGGATTTG
OL2596	GGCTACGGTCTCGTCCCTTCCTTCTAGGGGGCACCCGGATTTG
OL2597	GGCTACGGTCTCGGGGATCCAGACTGTTTTAGAGCTAGAAATAGCAAGTTAAAATAAGGCT
OL2598	GGCTACGGTCTCACAGACTCAGAACCGGAAGAGCACCGACTCGGTGCCAC
OL2599	GGCTACGGTCTCATCTGGATCCCTTCTTTTTTTCTCGACCTCGAGACAAGATC
OL2600	GGCTACGGTCTCCTGCTGGGGATCGTCTCAGGGGGCACCCGGATTTG
OL2601	GGCTACGGTCTCCAGCAACAGGTTTTAGAGCTAGAAATAGCAAGTTAAAATAAGGCT
OL2602	GGCTACGGTCTCCGCGGCATTGGGACAAGGGGGCACCCGGATTTG
OL2603	GGCTACGGTCTCCCCGCTGTCGCGTTTTAGAGCTAGAAATAGCAAGTTAAAATAAGGCT
OL2604	GGCTACGGTCTCCCTGTTGCTGGGGATCGCACCGACTCGGTGCCAC
OL2605	GGCTACGGTCTCCACAGCGGCATTGGTTTTTTTCTCGACCTCGAGACAAGATC
OL2606	GGCTACGGTCTCCATCGGAGGGGGGGGGAGGGGGCACCCGGATTTG
OL2607	GGCTACGGTCTCCCGATGGCAGGTTTTAGAGCTAGAAATAGCAAGTTAAAATAAGGCT
OL2608	GGCTACGGTCTCCCCTCCGATGGCAGTAGGGGGCACCCGGATTTG
OL2609	GGCTACGGTCTCCGAGGGGGGGGGTTTTAGAGCTAGAAATAGCAAGTTAAAATAAGGCT
OL2610	GGCTACGGTCTCGAGAAAAAAAGGAGGGGGGGGGTGGCCCGGGTGCACCGACTCGGTGCCAC
OL2631	CTCGACGGTATCGATCACGAGACTA
OL2632	TTTAACGCGTAACTAGATAGAACCGCGCGTTTGTTGAAGGGATCCAGACTCAGAACCG
OL2633	TTCTATCTAGTTACGCGTTAAACCAACTAGAATTTTTTTCTCGACCTCGAGACAAGAT
OL2634	GGTTTAACGCGTAACTAGATAGAACCGCGATATTTAACCAATGCCGCTGTTGCTGG
OL2635	GGTTTAACGCGTAACTAGATAGAACCGCGGAGAAAGTGGAGGGGGGGGGTGGCC
OL2636	TATCTAGTTACGCGTTAAACCAACTAGAATTTTTTTCTCGACCTCGAGACAAATGGCAG
OL2637	TAGTCTCGTGATCGATACCGTCGAG
OL2641	CCTTTATTTTAGCTGAAGGGCAGGGGGCACCCGGA
OL2643	TGTTTCTGGCACCAGGAATCAGGGGGCACCCGGAT
OL2644	GATTCCTGGTGCCAGAAACAGTTT
OL2646	CGAAGCAGGCCAATGGGGAGAGGGGGCACCCGGAT
OL2648	TTCTTCTTCTGCTCGGACTCAGGGGGCACCCGGAT
OL2649	GAGTCCGAGCAGAAGAAGAAGTTT
OL2651	CATTTCCACTAATCACTGACAGGGGGCACCCGGAT
OL2653	TCTGGTGATGAAAGCATTGAAGGGGGCACCCGGAT
OL2654	TCAATGCTTTCATCACCAGAGTTT
OL2669	CGGCGGTTCTTTTTGAGCCGCCAGAGTCCAGACAGTTGTGCTGCAG
OL2670	TGCCGCTAAGAGAGTGAAGCTGGACGCTACTAACTTCAGCCTGCTGAAGC
OL2671	TCTGGCGGCTCAAAAAGAACCG
OL2672	GTCCAGCTTCACTCTCTTAGCGG
OL2673	AGCGGAGGCTCTAGCGGCGGAAGCACCCTGAACATTGAAGACGAGT
OL2674	GCTTCCGCCGCTAGAGCCTCCGCTGACTTTCCGCTTCTTCTTTGGTG
OL2675	ACGCGTTGACATTGATTATTGACTAGGGCTCCGGTGCCCGTCA
OL2676	CCTATAGTGAGTCGTATTAGCGGCCTCACGACACCTGAAATGGAAGAAAAAAAC
OL2719	AGGAGATCAAGCAGGCCCTG
OL2720	CAGGGCCTGCTTGATCTCCT
OL2721	TCGATCACGAGACTAGCCTAGAGGGGGTATAGCTCAGTGG
OL2722	GCCCTTCAGCTAAAATAAAGGGTTTTAGAGCTAGAAATAGCAAGTTAAA
OL2723	TTTGTCTCGAGGTCGAGAAAAAAACCTGGTGCCAGAAACAGTGG
OL2724	CTCCCCATTGGCCTGCTTCGGTTTTAGAGCTAGAAATAGCAAGTTAAAA
OL2725	TTTGTCTCGAGGTCGAGAAAAAAACCGAGCAGAAGAAGAACGG
OL2726	GTCAGTGATTAGTGGAAATGGTTTTAGAGCTAGAAATAGCAAGTTAAAA
OL2727	TTTGTCTCGAGGTCGAGAAAAAAAATCAATGCTTTCATCACCGGATG
OL2745	GATCACGAGACTAGCCTAGAGGGGGTATAGCTCAGTGG
OL2756	GGTCTCGAGAAAAAAAATCAATGC
OL2766	GGGACAGCGCAACAGCCGCGAGAGAATGAA
OL2767	CGCGGCTGTTGCGCTGTCCCTTCTGGGTGGTC
OL2768	GTTTCCACCAGCTGTCTGGCGATGAAGCCGGCCTTATCCAG
OL2769	GCCAGACAGCTGGTGGAAACCC
OL2770	ATCGGTCTCGACCGATTCCTGGTGCCAGAAACAGTT
OL2771	ATCGGTCTCGTCAGCGTTCAAAAAAACCTGGTGCCAGAAACAGTGG
OL2772	ATCGGTCTCGCTGACGTCATCAACC
OL2773	ACTGGTCTCGAAACCCTTTATTTTAGCTGAAGGGCCGGTGTTTCGTGGTCCTC
OL2774	ATCGGTCTCGACCGAGTCCGAGCAGAAGAAGAAGTT
OL2775	ATCGGTCTCGTCAGCGTTCAAAAAAACCGAGCAGAAGAAGAACGGCT
OL2776	ACTGGTCTCGAAACCGAAGCAGGCCAATGGGGAGCGGTGTTTCGTGGTCCTC
OL2777	ATCGGTCTCGACCGTCAATGCTTTCATCACCAGAGTT
OL2778	ATCGGTCTCGTCAGCGTTCAAAAAAAATCAATGCTTTCATCACCGGATG
OL2779	ACTGGTCTCGAAACCATTTCCACTAATCACTGACCGGTGTTTCGTGGTCCTC
OL2780	GTCTCCCGGGTTTTTTTAAAGAATTCTCGACCTC
OL2781	CGACTCTAGAAAGTGGCTA
OL2782	CGGTATCGATCACGAG
OL2783	TCGAGGTCGAGAATTCTTTA
OL2784	GGTCGAGAATTCTTTAAAAAAACCTGCCATTTGTCTCGA
OL2785	CGGTATCGATCACGAGACTAGCCTAGAGGGGG
OL2989	AAGCGGTCTCTTGTCTCGAGGTCGAGA
OL2990	TACTGGTCTCGGACAAGATCACGAGACTAGCCT
OL2991	GATCGGTCTCAATCTTGTCTCGAGGTCGAGA
OL2992	CTTAGGGTCTCAAGATCACGAGACTAGCCT
OL2993	GTTAGGTCTCACTTGTCTCGAGGTCGAGA
OL2994	ATTCGGTCTCACAAGATCACGAGACTAGCCT
OL2995	ATTCGGTCTCATTGTCTCGAGGTCGAGAAAA
OL2996	GCATGGTCTCAACAAGATCACGAGACTAGCCT
OL2997	TAAGGGTCTCTCGTGATCTTGTCTCGAGGTCGAGAAAA
OL2998	TAGCGGTCTCACACGAGACTAGCCTAGAGG
OL2999	TAAGGGTCTCTAGAAAAAAACCGAGCAGA
OL3078	TGGACGAGCTGTACAAGTAAACGCGTTAAGTCGACAATCAACCT
OL3079	TCCTCGCCCTTGCTCACCATCGGTCCAGGATTCTCTTCGACATC
OL3080	ATGGTGAGCAAGGGCGAGG
OL3081	TTACTTGTACAGCTCGTCCATGCC
OL3426	CAGAGAGTGTAGGTAAGGGTAGGGGGCACCCGGATTTGAA
OL3427	ACCCTTACCTACACTCTCTGGTTTTAGAGCTAGAAATAGCAAGT
OL3428	CCTGTACCATGTGGTCGGCTAGGGGGCACCCGGATTTGAA
OL3429	AGCCGACCACATGGTACAGGGTTTTAGAGCTAGAAATAGCAAGT
OL3430	ATTTGTCTCGAGGTCGAGAAAAAAAGACCACATGGTACAGGAGGCTCTAGGGTAAGCACCGACTCGGTGCCACTT
OL3431	GGTAGGTGATCAGGTCTGTCAGGGGGCACCCGGATTTGAA
OL3432	GACAGACCTGATCACCTACCGTTTTAGAGCTAGAAATAGCAAGT
OL3433	TAGTCAGCAATCTTTGCAATAGGGGGCACCCGGATTTGAA
OL3434	ATTGCAAAGATTGCTGACTAGTTTTAGAGCTAGAAATAGCAAGT
OL3435	ATTTGTCTCGAGGTCGAGAAAAAAAGCAAAGATTGCTGACTACAGCATTGCTGCACCGACTCGGTGCCACTT
OL3436	ACAATAGAGGTAAATCTTGTAGGGGGCACCCGGATTTGAA
OL3437	ACAAGATTTACCTCTATTGTGTTTTAGAGCTAGAAATAGCAAGT
OL3438	GCTCCAACTACCACAAGTTTAGGGGGCACCCGGATTTGAA
OL3439	AAACTTGTGGTAGTTGGAGCGTTTTAGAGCTAGAAATAGCAAGT
OL3440	ATTTGTCTCGAGGTCGAGAAAAAAAGGTAGTTGGAGCTGATGGCGTGCACCGACTCGGTGCCACTT
OL3444	AGGGTCCCCAGGCCTCTGATAGGGGGCACCCGGATTTGAA
OL3445	ATCAGAGGCCTGGGGACCCTGTTTTAGAGCTAGAAATAGCAAGT
OL3446	CACAACCTCCGTCATGTGCTAGGGGGCACCCGGATTTGAA
OL3447	AGCACATGACGGAGGTTGTGGTTTTAGAGCTAGAAATAGCAAGT
OL3448	ATTTGTCTCGAGGTCGAGAAAAAAACATGACGGAGGTTGTGAGGCACTGCCCGCACCGACTCGGTGCCACTT
OL3574	TACCGGTCTCATGATCTTGTCTCGAGGTCGAGA
OL3575	CCATGGTCTCAATCACGAGACTAGCCTAG
OL3576	CGAAGGTCTCATCTCGAGGTCGAGAAAAAAA
OL3577	AATGGTCTCAGAGACAAGATCACGAGACTAGCCT
OL3578	CGAGGTCTCACTCGAGGTCGAGAAAAAAA
OL3579	ATAGGTCTCACGAGACAAGATCACGAGACTAGCCT
OL3580	AGTTAGGTCTCATCGAGGTCGAGAAAAAAA
OL3581	ATAGGTCTCATCGAGACAAGATCACGAGACTAGCCT
OL3582	AGTAGGTCTCAAGAAAAAAAGGTAGTTGG
OL4011	TAGCGGATCTGACGGTTCACTAAACCTCACGACACCTGAAATGGAAGAAAAAAACT
OL4012	TTCGCGATGTACGGGCCAGATATACGCGTTGGCTCCGGTGCCCGTC
OL4013	TAGTGAACCGTCAGATCCGCTAGAGATCCGCGGCCGCTAATA
OL4014	TCTGGCCCGTACATCGCGAAGCAGCGCAAAACGCCTAAC
OL4191	TGAATGAGTGGCGGTTCTGCAGGGGGCACCCGGATTTGAA
OL4192	GCAGAACCGCCACTCATTCAGTTTTAGAGCTAGAAATAGC
OL4193	CAGTCCTCTAGGAGTCCCTCAGGGGGCACCCGGATTTGAA
OL4194	GAGGGACTCCTAGAGGACTGGTTTTAGAGCTAGAAATAGC
OL4195	TGTCTCGAGGTCGAGAAAAAAAGACTCCTAGAGGATTGGGGAATTGTGTCAATATGCACCGACTCGGTGCCACTT
OL4196	CACTGACGTTGGCAAAGATGCAGGGGGCACCCGGATTTGA
OL4197	GCATCTTTGCCAACGTCAGTGGTTTTAGAGCTAGAAATAG
OL4198	CAATGACTTGTGGGTGGTTGCAGGGGGCACCCGGATTTGAA
OL4199	GCAACCACCCACAAGTCATTGGTTTTAGAGCTAGAAATAG
OL4200	TCTCGAGGTCGAGAAAAAAAACCACCCACAAGTCATTGGCGTAGAAGCGGTCAGCACCGACTCGGTGCCACTT
OL4203	GTGATGGTGATGATGACCGGTTAGTCCAGCTTCACTCTCTTAGCGGCAGGGCCAGAGCCGAC
OL4212	CCTCCAGCTGCTGGATCTCCACCTTTCTTTTCTTCTTAGG
OL4213	GAGATCCAGCAGCTGGAGGAGGAGATCGCCCAGCTGGAGCAGAAGAACGCCGCCCTGAAGGAGAAGAACCAGGCCCTGAAGTAC
OL4214	GTACTTCAGGGCCTGGTTCTTCTCCTTCAGGGCGGCGTTCTTCTGCTCCAGCTGGGCGATCTCCTCCTCCAGCTGCTGGATCTC
OL4215	GAACCAGGCCCTGAAGTACGCTACTAACTTCAGCCTGCT
OL4217	GCTGGGCGATCTTTGACTCGAACTCGCTTC
OL4218	AAGATCGCCCAGCTGAAGCAGAAGATCGCCCAGCTGAAGCAGGAGAACCAGCAGCTGGAGGAGGAGAACGCCGCCCTGGAGTAC
OL4219	GTACTCCAGGGCGGCGTTCTCCTCCTCCAGCTGCTGGTTCTCCTGCTTCAGCTGGGCGATCTTCTGCTTCAGCTGGGCGATCTT
OL4220	GCCGCCCTGGAGTACCCAAAGAAGAAGCGG
OL4225	GGTCTCATAGCTGAAGGGCAGGGGGCACCCGGAT
OL4226	GGTCTCAGCTAAAATAAAGGGTTTTAGAGCTAGAA
OL4227	GGTCTCAGCACCAGGAATCAGGGGGCACCCGGAT
OL4228	GGTCTCAGTGCCAGAAACAGTTTTAGAGCTAGAA
OL4232	GGTCTCAAATGGTTGACAGGGGGCACCCGGAT
OL4233	GGTCTCACATTAAGCAAAACATGTTTTAGAGCTAGAA
OL4234	GGTCTCTACTAAGATGACAGGGGGCACCCGGAT
OL4235	GGTCTCATAGTCATTACCTGGTTTTAGAGCTAGAAA
OL4236	GGTCTCATGAGGTGTTCGTTGTAACTCAGCACCGACTCGGTGCC
OL4237	CTCAGCTTATCGTCGTCATCCTTGTAATCGTAATGACTAAGATGTTTTT
OL4238	AGAAAAAAACATCTTAGTCATTACGATTACAAGGATGACGACGATAAGC
OL4255	CGCGACCTGGCAGATTTCCGGATCCAGCACCCAGATCTGA
OL4256	AGCCTCCGCTAGATCCTCCGGAAGGGGAGGAGTTTTCAAT
OL4257	GGGGCAGCAGCGGGGGGTCAATGGCTGAAAATGGTGATAA
OL4258	CGGTTCTTTTTGAGCCGCCAGATTCATTTTTTTTGGCAAA
OL4259	TGGCGGCTCAAAAAGAACCG
OL4260	GATCTAGCGGAGGCTCCTCTGGCTCTGAGACACCTGGCACAAGCGAGAGCGCAACACCTGAAAGCAGCGGGGGCAGCAGCGGGGGGT
OL4278	GTGGAGATCCAGCAGCTGGAGG
OL4279	TAGCGTACTTCAGGGCCTGGTTC
OL4280	CGAGTTCGAGTCAAAGATCGCCCAGCTGAAGCA
OL4281	TTTGGGTACTCCAGGGCGGCGTTCT
OL4282	CCGGAGGATCTAGCGGAGGCTCCTCT
OL4283	GCCATTGACCCCCCGCTGCTGC
OL4317	GGTCTCAAGAAAAAAATCCTGGTGCCAGAAGGGCAGAACTAGTCCTTAGCAGCTTCCTCCTGCACCGACTCGGTGCCAC
OL4389	GAATTCATCAGCCTCGGCTAGCTTTTTTTCTCGACCTCGAGACAAGATCACGAGACTAGCCT
OL4390	AGGCTAGTCTCGTGATCTTGTCTCGAGGTCGAGAAAAAAAGCTAGCCGAGGCTGATGAATTC
OL4391	GGCTACGGTCTCAGTGAATTCATCAGCCTCGGCTAGC
OL4413	CAAGATCACGAGACTAGCCTAGAGGGGGTATAGCTCAGTGG
OL4414	CCCCGGTGAACAGCTCCTCGAGGGGGCACCCGGATTT
OL4415	GGCTACGGTCTCACCCCGGTGAACAGCTCCTCG
OL4416	GGCTACGGTCTCAGGGGGTTTTAGAGCTAGAAATAGCAAGTTAAAATAAGGCT
OL4417	GGCTACGGTCTCCACGGGTGGTGCCCATCCTGGTCAGGGGGCACCCGGATTT
OL4418	GGCTACGGTCTCACCGTTTTAGAGCTAGAAATAGCAAGTTAAAATAAGGCT
OL4419	GGCTACGGTCTCCTCTATGGGCACCACCCCGGTGAAGCACCGACTCGGTGCCAC
OL4420	GGCTACGGTCTCCTAGATAAACCGCGGTTCTATCTAGTTACGCGTT
OL4421	GGCTACGGTCTCATCACCGTCGAGATCCGTTCACT
OL5080	GGTACCTTAATTAACCAAACTGGATCTCTG
OL5085	AATCAACCTCTGGATTACAAAATTTGTGAAAG
OL5088	ACGCGTTAAGTCGACGACATTGATTATTGACTAGGGCTCCG
OL5089	TCACGACACCTGAAATGGAAG
OL5090	TTCCATTTCAGGTGTCGTGAGGGGATCCACCGGAGC
OL5091	TTGTAATCCAGAGGTTGATTGGCGCTGCGGGTCGTG
OL5114	GTTTGGTTAATTAAGGTACCGAGGTCGAGAAAAAAATCCCTTCTG
OL5115	ATGTCGTCGACTTAACGCGTGAACGGATCTCGACGGTATCG
OL5274	GAGGTTCAGGCGGTGGAGGATCCGGTGGTGGCGGGTCAATGGTGAGCAAGGGCGA
OL5275	GGTGATGATGACCGGCTACTGCTTGTCGGCCATGA
OL5276	CTCCACCGCCTGAACCTCCGCCACCAGACACCTTTCTTTTCTTCTTAGGGCTC
OL5277	TAGCCGGTCATCATCACCATCAC
OL5299	ACCTTGATGCCGTTCTTCATTCCGCTTCCGTCCAGCTT
OL5300	CCGACCTTTATAAGGTTTTCTAACCGGTCATCATCACCATCAC
OL5301	ATGAAGAACGGCATCAAGGTG
OL5302	GCATGGACGAGCTGTACAAGGCTACTAACTTCAGCCTGCTGA
OL5303	GAAAACCTTATAAAGGTCGGGCAGG
OL5304	GGCTACGGTCTCACAGGTGGTCCGCTGCCGTTAGGGGGCACCCGGATTTG
OL5305	GGCTGGTCTCACCTGTGTTTTAGAGCTAGAAATAGCAAGTTAAAATAAGGCTAGTCCG
OL5306	GGCTGGTCTCAGCGGACCACCTTTGGTAACTTTCAGCACCGACTCGGTGCC
OL5307	GGCTACGGTCTCTCCGCTTTTTTTTCTCGACCTCGAGACAAATGGCA
OL5308	GGCTACGGTCTCTGTTGGTAACTTTCAGTTTAGCGGTCTG
OL5309	GGCTACGGTCTCCCAACAGGTGGTCCGCTGCC
OL5310	GGCTGGTCTCTTGTGGATGAATACTGCCATTTGTCTCGAGGT
OL5311	GGCTACGGTCTCCCACAAAGAGGGGGTATAGCTCAGTGGTAGA
OL5455	GGTATCGATCACGAGACTAGCCT
OL5457	CTAGTCTCGTGATCGATACCGTCG
OL5597	CCTCTTTGTGGATGAATACTGCCATTTGTC
OL5598	AGTATTCATCCACAAAGAGGGGGTA
