## Supplementary Table 3 for "TRU-PE: A Universal, Trackable Prime Editor Toolkit for Robust Single-and Multi-Locus Genome Engineering"

### Sheet: Sheet1
Gene	Desired edit	Amplicon sequence	pegRNA_spacer_seq	RTT+PBS	nicking_guide_seq	pegRNA_scaffold_seq	prime_editing_override_prime_edited_ref_seq
DNMT1	+5 G>T	ACATCAGTGCATGTTGGGGATTCCTGGTGCCAGAAACAGGGGTGACGGGAGGGCAGAACTAGTCCTTAGCAGCTTCCTCCTCCTTTATTTTAGCTGAAGGGAAATAAAAGGAAAAGTCACTCTGGGGAACACGCCCGGTGTCACGCCACTTGACAGGCGAGTAACAGACATGGACCATCAGGAAACATTAACGTACTGATGTTAACAGCTGACCCAATAAGTGGC	GATTCCTGGTGCCAGAAACA	GTCACCACTGTTTCTGGCACCAGG	GCCCTTCAGCTAAAATAAAGG	GTTTTAGAGCTAGAAATAGCAAGTTAAAATAAGGCTAGTCCGTTATCAACTTGAAAAAGTGGCACCGAGTCGGTGC	ACATCAGTGCATGTTGGGGATTCCTGGTGCCAGAAACAGTGGTGACGGGAGGGCAGAACTAGTCCTTAGCAGCTTCCTCCTCCTTTATTTTAGCTGAAGGGAAATAAAAGGAAAAGTCACTCTGGGGAACACGCCCGGTGTCACGCCACTTGACAGGCGAGTAACAGACATGGACCATCAGGAAACATTAACGTACTGATGTTAACAGCTGACCCAATAAGTGGC
EMX1	+4 G>C	AGTTTCTCATCTGTGCCCCTCCCTCCCTGGCCCAGGTGAAGGTGTGGTTCCAGAACCGGAGGACAAAGTACAAACGGCAGAAGCTGGAGGAGGAAGGGCCTGAGTCCGAGCAGAAGAAGAAGGGCTCCCATCACATCAACCGGTGGCGCATTGCCACGAAGCAGGCCAATGGGGAGGACATCGATGTCACCTCCAATGACTAGGGTGGGCAACCACAA	GAGTCCGAGCAGAAGAAGAA	GTTGATGTGATGGGAGCCGTTCTTCTTCTGCTCGG	CTCCCCATTGGCCTGCTTCG	GTTTTAGAGCTAGAAATAGCAAGTTAAAATAAGGCTAGTCCGTTATCAACTTGAAAAAGTGGCACCGAGTCGGTGC	AGTTTCTCATCTGTGCCCCTCCCTCCCTGGCCCAGGTGAAGGTGTGGTTCCAGAACCGGAGGACAAAGTACAAACGGCAGAAGCTGGAGGAGGAAGGGCCTGAGTCCGAGCAGAAGAAGAACGGCTCCCATCACATCAACCGGTGGCGCATTGCCACGAAGCAGGCCAATGGGGAGGACATCGATGTCACCTCCAATGACTAGGGTGGGCAACCACAA
ERCC6	+1 A>G	TTCTGTTTGAGCCTGGCTGGGTCTTTCTCTTTTGTAAGAAAGACCTAACTTTTCATCAATGCTTTCATCACCAGATGGCATAGAAGTTTTGCCTGTTCCTGAAGAATTTGAACATTCCCCATTTCCACTAATCACTGACAACTCTTCTGGTCCAGATACTGCATTTGTCTCTTCTCCAAGCCTATCATTGCTAGTTACATTACTACTCATGTGAGGGTCATCTTTCAAAGGA	TCAATGCTTTCATCACCAGA	ACTTCTATGCCATCCGGTGATGAAAGCATTGAT	GTCAGTGATTAGTGGAAATG	GTTTTAGAGCTAGAAATAGCAAGTTAAAATAAGGCTAGTCCGTTATCAACTTGAAAAAGTGGCACCGAGTCGGTGC	TTCTGTTTGAGCCTGGCTGGGTCTTTCTCTTTTGTAAGAAAGACCTAACTTTTCATCAATGCTTTCATCACCGGATGGCATAGAAGTTTTGCCTGTTCCTGAAGAATTTGAACATTCCCCATTTCCACTAATCACTGACAACTCTTCTGGTCCAGATACTGCATTTGTCTCTTCTCCAAGCCTATCATTGCTAGTTACATTACTACTCATGTGAGGGTCATCTTTCAAAGGA
NMB	+6 G>T	GCCCAGAGCCTTCTTTAGCAGGAGGATTCCGAGCAGATCATGACTCAGCTGCAGTCGCTGGTCCCTCAGGGAGGTGTGGGGAGCTGTCCCCAATGGGGATGGGCTGGAAGGCTCCAGACTCTTCTTGCCCATGAAGTGACCTGGAAAGGAGGTGTCCAGGCACAAGGAAGTCAAGCAGCCAGGATCCTACCTCAGAGGAAAAGTTCCTCATCTCTCCCACGTTTCCGTTCTTGTA	TGGTCCCTCAGGGAGGTGTG	GGACAGCTACCCACACCTCCCTGAG	TCCTTTCCAGGTCACTTCAT	GTTTTAGAGCTAGAAATAGCAAGTTAAAATAAGGCTAGTCCGTTATCAACTTGAAAAAGTGGCACCGAGTCGGTGC	GCCCAGAGCCTTCTTTAGCAGGAGGATTCCGAGCAGATCATGACTCAGCTGCAGTCGCTGGTCCCTCAGGGAGGTGTGGGTAGCTGTCCCCAATGGGGATGGGCTGGAAGGCTCCAGACTCTTCTTGCCCATGAAGTGACCTGGAAAGGAGGTGTCCAGGCACAAGGAAGTCAAGCAGCCAGGATCCTACCTCAGAGGAAAAGTTCCTCATCTCTCCCACGTTTCCGTTCTTGTA
FANCF	+5 G>T	CGGAAGTAGGGCCTTCGCGCACCTCATGGAATCCCTTCTGCAGCACCTGGATCGCTTTTCCGAGCTTCTGGCGGTCTCAAGCACTACCTACGTCAGCACCTGGGACCCCGCCACCGTGCGCCGGGCCTTGCAGTGGGCGCGCTACCTGCGCCACATCCATCGGCGCTTTGGTCGGCATGGCCCCATTCGCACGGCTCTGGAGCGGCGGCTGCACAACCAGTGGAGGCAAGA	GGAATCCCTTCTGCAGCACC	GGAAAAGCGATCAAGGTGCTGCAGAAGGGA	GGGGTCCCAGGTGCTGACGT	GTTTTAGAGCTAGAAATAGCAAGTTAAAATAAGGCTAGTCCGTTATCAACTTGAAAAAGTGGCACCGAGTCGGTGC	CGGAAGTAGGGCCTTCGCGCACCTCATGGAATCCCTTCTGCAGCACCTTGATCGCTTTTCCGAGCTTCTGGCGGTCTCAAGCACTACCTACGTCAGCACCTGGGACCCCGCCACCGTGCGCCGGGCCTTGCAGTGGGCGCGCTACCTGCGCCACATCCATCGGCGCTTTGGTCGGCATGGCCCCATTCGCACGGCTCTGGAGCGGCGGCTGCACAACCAGTGGAGGCAAGA
BAG3	+2 T>C	AGCCTGGGATGCAGCGATTCCGAACTGAGGCGGCAGCAGCGGCTCCTCAGAGGTCCCAGTCACCTCTGCGGGGCATGCCAGAAACCACTCAGCCAGATAAACAGTGTGGACAGGTGGCAGCGGCGGCGGCAGCCCAGCCCCCAGCCTCCCACGGACCTGAGGTAAGGAGAGGCCAGGCTCACCAGCCTGCTGGGGAGCAAGCCGCTGTGCTTCCCAGGCCGGGCCCATCCCCTCAGG	ACTCAGCCAGATAAACAGTG	ACCTGTCCACGCTGTTTATCTGGCTGA	TCTCCTTACCTCAGGTCCGT	GTTTTAGAGCTAGAAATAGCAAGTTAAAATAAGGCTAGTCCGTTATCAACTTGAAAAAGTGGCACCGAGTCGGTGC	AGCCTGGGATGCAGCGATTCCGAACTGAGGCGGCAGCAGCGGCTCCTCAGAGGTCCCAGTCACCTCTGCGGGGCATGCCAGAAACCACTCAGCCAGATAAACAGCGTGGACAGGTGGCAGCGGCGGCGGCAGCCCAGCCCCCAGCCTCCCACGGACCTGAGGTAAGGAGAGGCCAGGCTCACCAGCCTGCTGGGGAGCAAGCCGCTGTGCTTCCCAGGCCGGGCCCATCCCCTCAGG
GBA1	+7 T>C	CGACAAAGTTACGCACCCAATTGGGTCCTCCTTCGGGGTTCAGGGCAAGGTTCCAGTCGGTCCAGCCGACCACATGGTACAGGAGGTTCTAGGGTAAGGACAAAGGCAAAGAGACAAAGGCGCAACACTGGGGGTCCCCAGAGAGTGTAGGTAAGGGTCACATGTGGGAGAGGCAGCTGTGGGTAGGTCAGCCCTGTGAGGGGCACATTCCTTAGTAGCTAAGGAGTTGGGGGTGTGAAGATCCAGGCATCTCAAGG	AGCCGACCACATGGTACAGG	TTACCCTAGAGCCTCCTGTACCATGTGGTC	ACCCTTACCTACACTCTCTG	GTTTTAGAGCTAGAAATAGCAAGTTAAAATAAGGCTAGTCCGTTATCAACTTGAAAAAGTGGCACCGAGTCGGTGC	CGACAAAGTTACGCACCCAATTGGGTCCTCCTTCGGGGTTCAGGGCAAGGTTCCAGTCGGTCCAGCCGACCACATGGTACAGGAGGCTCTAGGGTAAGGACAAAGGCAAAGAGACAAAGGCGCAACACTGGGGGTCCCCAGAGAGTGTAGGTAAGGGTCACATGTGGGAGAGGCAGCTGTGGGTAGGTCAGCCCTGTGAGGGGCACATTCCTTAGTAGCTAAGGAGTTGGGGGTGTGAAGATCCAGGCATCTCAAGG
KRAS	+6 G>A	AGGCCTGCTGAAAATGACTGAATATAAACTTGTGGTAGTTGGAGCTGGTGGCGTAGGCAAGAGTGCCTTGACGATACAGCTAATTCAGAATCATTTTGTGGACGAATATGATCCAACAATAGAGGTAAATCTTGTTTTAATATGCATATTACTGGTGCAGGACCATTCTTTGATACAGATAAAGGTTTCTCTGACCATTTTCAT	AAACTTGTGGTAGTTGGAGC	ACGCCATCAGCTCCAACTACC	ACAAGATTTACCTCTATTGT	GTTTTAGAGCTAGAAATAGCAAGTTAAAATAAGGCTAGTCCGTTATCAACTTGAAAAAGTGGCACCGAGTCGGTGC	AGGCCTGCTGAAAATGACTGAATATAAACTTGTGGTAGTTGGAGCTGATGGCGTAGGCAAGAGTGCCTTGACGATACAGCTAATTCAGAATCATTTTGTGGACGAATATGATCCAACAATAGAGGTAAATCTTGTTTTAATATGCATATTACTGGTGCAGGACCATTCTTTGATACAGATAAAGGTTTCTCTGACCATTTTCAT
TP53	+8 G>A	GCAGCTGTGGGTTGATTCCACACCCCCGCCCGGCACCCGCGTCCGCGCCATGGCCATCTACAAGCAGTCACAGCACATGACGGAGGTTGTGAGGCGCTGCCCCCACCATGAGCGCTGCTCAGATAGCGATGGTGAGCAGCTGGGGCTGGAGAGACGACAGGGCTGGTTGCCCAGGGTCCCCAGGCCTCTGATTCCTCACTGATTGCTCTTAGGTCTGGC	AGCACATGACGGAGGTTGTG	GGGCAGTGCCTCACAACCTCCGTCATG	ATCAGAGGCCTGGGGACCCT	GTTTTAGAGCTAGAAATAGCAAGTTAAAATAAGGCTAGTCCGTTATCAACTTGAAAAAGTGGCACCGAGTCGGTGC	GCAGCTGTGGGTTGATTCCACACCCCCGCCCGGCACCCGCGTCCGCGCCATGGCCATCTACAAGCAGTCACAGCACATGACGGAGGTTGTGAGGCACTGCCCCCACCATGAGCGCTGCTCAGATAGCGATGGTGAGCAGCTGGGGCTGGAGAGACGACAGGGCTGGTTGCCCAGGGTCCCCAGGCCTCTGATTCCTCACTGATTGCTCTTAGGTCTGGC
LRRK2	+5 G>A	GGCAGATACCTCCACTCAGCCATGATTATATACCGAGACCTGAAACCCCACAATGTGCTGCTTTTCACACTGTATCCCAATGCTGCCATCATTGCAAAGATTGCTGACTACGGCATTGCTCAGTACTGCTGTAGAATGGGGATAAAAACATCAGAGGGCACACCAGGTAGGTGATCAGGTCTGTCTCATAATTCTATCTTCAGGATGGATAACCACTGACCT	ATTGCAAAGATTGCTGACTA	AGCAATGCTGTAGTCAGCAATCTTTGC	GACAGACCTGATCACCTACC	GTTTTAGAGCTAGAAATAGCAAGTTAAAATAAGGCTAGTCCGTTATCAACTTGAAAAAGTGGCACCGAGTCGGTGC	GGCAGATACCTCCACTCAGCCATGATTATATACCGAGACCTGAAACCCCACAATGTGCTGCTTTTCACACTGTATCCCAATGCTGCCATCATTGCAAAGATTGCTGACTACAGCATTGCTCAGTACTGCTGTAGAATGGGGATAAAAACATCAGAGGGCACACCAGGTAGGTGATCAGGTCTGTCTCATAATTCTATCTTCAGGATGGATAACCACTGACCT
RNF2-24ins	insertion	TGTATCCCAGTTTACACGTCTCATATGCCCCTTGGCAGTCATCTTAGTCATTACCTGAGGTGTTCGTTGTAACTCATATAAACTGAGTTCCCATGTTTTGCTTAATGGTTGAGTTCCGTTTGTCTGCACAGCCTGAGACATTGCTGGAAATA	GTCATCTTAGTCATTACCTG	TGAGTTACAACGAACACCTCAGCTTATCGTCGTCATCCTTGTAATCGTAATGACTAAGATG	GTCAACCATTAAGCAAAACAT	GTTTTAGAGCTAGAAATAGCAAGTTAAAATAAGGCTAGTCCGTTATCAACTTGAAAAAGTGGCACCGAGTCGGTGC	TGTATCCCAGTTTACACGTCTCATATGCCCCTTGGCAGTCATCTTAGTCATTACGATTACAAGGATGACGACGATAAGCTGAGGTGTTCGTTGTAACTCATATAAACTGAGTTCCCATGTTTTGCTTAATGGTTGAGTTCCGTTTGTCTGCACAGCCTGAGACATTGCTGGAAATA
DNMT1-15del	deletion	ACATCAGTGCATGTTGGGGATTCCTGGTGCCAGAAACAGGGGTGACGGGAGGGCAGAACTAGTCCTTAGCAGCTTCCTCCTCCTTTATTTTAGCTGAAGGGAAATAAAAGGAAAAGTCACTCTGGGGAACACGCCCGGTGTCACGCCACTTGACAGGCGAGTAACAGACATGGACCATCAGGAAACATTAACGTACTGATGTTAACAGCTGACCCAATAAGTGGC	GATTCCTGGTGCCAGAAACA	AGGAGGAAGCTGCTAAGGACTAGTTCTGCCCTTCTGGCACCAGGA	GCCCTTCAGCTAAAATAAAGG	GTTTTAGAGCTAGAAATAGCAAGTTAAAATAAGGCTAGTCCGTTATCAACTTGAAAAAGTGGCACCGAGTCGGTGC	ACATCAGTGCATGTTGGGGATTCCTGGTGCCAGAAGGGCAGAACTAGTCCTTAGCAGCTTCCTCCTCCTTTATTTTAGCTGAAGGGAAATAAAAGGAAAAGTCACTCTGGGGAACACGCCCGGTGTCACGCCACTTGACAGGCGAGTAACAGACATGGACCATCAGGAAACATTAACGTACTGATGTTAACAGCTGACCCAATAAGTGGC
CXCR4	+5 G>C	TGGAGTGTGACAGCTTGGAGATGATAATGCAATAGCAGGACAGGATGACAATACCAGGCAGGATAAGGCCAACCATGATGTGCTGAAACTGGAACACAACCACCCACAAGTCATTGGGGTAGAAGCGGTCACAGATATATCTGTCATCTGCCTCACTGACGTTGGCAAAGATGAAGTCGGGAATAGTCAGCAGGAGGGCAGGGATCCAGACGCCAACATAGACCACCT	CAACCACCCACAAGTCATTG	TGACCGCTTCTACGCCAATGACTTGTGGGTGGT	GCATCTTTGCCAACGTCAGTG	GTTTTAGAGCTAGAAATAGCAAGTTAAAATAAGGCTAGTCCGTTATCAACTTGAAAAAGTGGCACCGAGTCGGTGC	TGGAGTGTGACAGCTTGGAGATGATAATGCAATAGCAGGACAGGATGACAATACCAGGCAGGATAAGGCCAACCATGATGTGCTGAAACTGGAACACAACCACCCACAAGTCATTGGcGTAGAAGCGGTCACAGATATATCTGTCATCTGCCTCACTGACGTTGGCAAAGATGAAGTCGGGAATAGTCAGCAGGAGGGCAGGGATCCAGACGCCAACATAGACCACCT
CDKL5	+1 C>T	TGGCTTCAGAAAGGTTGCTCACAGACTTGGAGTCACTCAGTGCCCCATGGCTTTTGGCCTTGGTCCTGTAGGAGGGACTCCTAGAGGACTGGGGAATTGTGTCAATATAGCTATGCCGACTCTGCTTTTCATTGGGCTGCAGTGTCCCAGCTTTGCTTTGAGAGCTTTCCATGAATGAGTGGCGGTTCTGCTGAGATCTGCTGTTTGACTTGAGGTACTTTGTCCCTGGG	GAGGGACTCCTAGAGGACTG	ATATTGACACAATTCCCCAATCCTCTAGGAGTC	GCAGAACCGCCACTCATTCA	GTTTTAGAGCTAGAAATAGCAAGTTAAAATAAGGCTAGTCCGTTATCAACTTGAAAAAGTGGCACCGAGTCGGTGC	TGGCTTCAGAAAGGTTGCTCACAGACTTGGAGTCACTCAGTGCCCCATGGCTTTTGGCCTTGGTCCTGTAGGAGGGACTCCTAGAGGATTGGGGAATTGTGTCAATATAGCTATGCCGACTCTGCTTTTCATTGGGCTGCAGTGTCCCAGCTTTGCTTTGAGAGCTTTCCATGAATGAGTGGCGGTTCTGCTGAGATCTGCTGTTTGACTTGAGGTACTTTGTCCCTGGG
