## Supplementary Table 4 for "TRU-PE: A Universal, Trackable Prime Editor Toolkit for Robust Single-and Multi-Locus Genome Engineering"

### Sheet: Sheet1
ID	Sequence (5'-3')	Note		ID	Sequence (5'-3')	Note
OL3756	TAGGTCCGATTCGACAGCTAGATCG	2nd barcode1F		OL4047	TAGGTCCGATGATCGTCGACAGCTA	2nd barcode1R
OL3757	GGACGGAATCTCGACAGCTAGATCG	2nd barcode2F		OL4048	GGACGGAATCGATCGTCGACAGCTA	2nd barcode2R
OL3758	CTTACTGCCGTCGACAGCTAGATCG	2nd barcode3F		OL4049	CTTACTGCCGGATCGTCGACAGCTA	2nd barcode3R
OL3759	ACCTAATTGATCGACAGCTAGATCG	2nd barcode4F		OL4050	ACCTAATTGAGATCGTCGACAGCTA	2nd barcode4R
OL3760	CGGCAATCCGTCGACAGCTAGATCG	2nd barcode5F		OL4051	CGGCAATCCGGATCGTCGACAGCTA	2nd barcode5R
OL3761	ATCAGGATTCTCGACAGCTAGATCG	2nd barcode6F		OL4052	ATCAGGATTCGATCGTCGACAGCTA	2nd barcode6R
OL3762	TCATTCCAGATCGACAGCTAGATCG	2nd barcode7F		OL4053	TCATTCCAGAGATCGTCGACAGCTA	2nd barcode7R
OL3763	GATGCTGGATTCGACAGCTAGATCG	2nd barcode8F		OL4054	GATGCTGGATGATCGTCGACAGCTA	2nd barcode8R
OL3764	TAGAGGACAATCGACAGCTAGATCG	2nd barcode9F		OL4055	TAGAGGACAAGATCGTCGACAGCTA	2nd barcode9R
OL3765	CCTAGCGAATTCGACAGCTAGATCG	2nd barcode10F		OL4056	CCTAGCGAATGATCGTCGACAGCTA	2nd barcode10R
OL3766	GCTGAGCTGTTCGACAGCTAGATCG	2nd barcode11F		OL4057	GCTGAGCTGTGATCGTCGACAGCTA	2nd barcode11R
OL3767	AACCTAGATATCGACAGCTAGATCG	2nd barcode12F		OL4058	AACCTAGATAGATCGTCGACAGCTA	2nd barcode12R
OL3768	TTGCCATCTCTCGACAGCTAGATCG	2nd barcode13F		OL4059	TTGCCATCTCGATCGTCGACAGCTA	2nd barcode13R
OL3769	CGCTATCGGCTCGACAGCTAGATCG	2nd barcode14F		OL4060	CGCTATCGGCGATCGTCGACAGCTA	2nd barcode14R
OL3770	GCAACGATGGTCGACAGCTAGATCG	2nd barcode15F		OL4061	GCAACGATGGGATCGTCGACAGCTA	2nd barcode15R
OL3771	TAATCGTTCATCGACAGCTAGATCG	2nd barcode16F		OL4062	TAATCGTTCAGATCGTCGACAGCTA	2nd barcode16R
OL3772	GTTCGCTCTATCGACAGCTAGATCG	2nd barcode17F		OL4063	GTTCGCTCTAGATCGTCGACAGCTA	2nd barcode17R
OL3773	TCTCACACATTCGACAGCTAGATCG	2nd barcode18F		OL4064	TCTCACACATGATCGTCGACAGCTA	2nd barcode18R
OL3774	CTGTTAGGATTCGACAGCTAGATCG	2nd barcode19F		OL4065	CTGTTAGGATGATCGTCGACAGCTA	2nd barcode19R
OL3775	CGCAGACGCGTCGACAGCTAGATCG	2nd barcode20F		OL4066	CGCAGACGCGGATCGTCGACAGCTA	2nd barcode20R
OL3776	AAGGATCATCTCGACAGCTAGATCG	2nd barcode21F		OL4067	AAGGATCATCGATCGTCGACAGCTA	2nd barcode21R
OL3777	TTAGATGCATTCGACAGCTAGATCG	2nd barcode22F		OL4068	TTAGATGCATGATCGTCGACAGCTA	2nd barcode22R
OL3778	GTCCAGAGCTTCGACAGCTAGATCG	2nd barcode23F		OL4069	GTCCAGAGCTGATCGTCGACAGCTA	2nd barcode23R
OL3779	CACGTGATAGTCGACAGCTAGATCG	2nd barcode24F		OL4070	CACGTGATAGGATCGTCGACAGCTA	2nd barcode24R
OL3780	CCACTAGTCCTCGACAGCTAGATCG	2nd barcode25F		OL4071	CCACTAGTCCGATCGTCGACAGCTA	2nd barcode25R
OL3781	TGGACTTGGCTCGACAGCTAGATCG	2nd barcode26F		OL4072	TGGACTTGGCGATCGTCGACAGCTA	2nd barcode26R
OL3782	GCTTGACAGGTCGACAGCTAGATCG	2nd barcode27F		OL4073	GCTTGACAGGGATCGTCGACAGCTA	2nd barcode27R
OL3783	AAGACCTCTATCGACAGCTAGATCG	2nd barcode28F		OL4074	AAGACCTCTAGATCGTCGACAGCTA	2nd barcode28R
OL3784	AGTTGCCATATCGACAGCTAGATCG	2nd barcode29F		OL4075	AGTTGCCATAGATCGTCGACAGCTA	2nd barcode29R
OL3785	ATGTACGCAGTCGACAGCTAGATCG	2nd barcode30F		OL4076	ATGTACGCAGGATCGTCGACAGCTA	2nd barcode30R
OL3786	TTAATGAGATTCGACAGCTAGATCG	2nd barcode31F		OL4077	TTAATGAGATGATCGTCGACAGCTA	2nd barcode31R
OL3787	TGCGCCACTTTCGACAGCTAGATCG	2nd barcode32F		OL4078	TGCGCCACTTGATCGTCGACAGCTA	2nd barcode32R
OL3788	CATTAAGGCCTCGACAGCTAGATCG	2nd barcode33F		OL4079	CATTAAGGCCGATCGTCGACAGCTA	2nd barcode33R
OL3789	CCGCCTCAGATCGACAGCTAGATCG	2nd barcode34F		OL4080	CCGCCTCAGAGATCGTCGACAGCTA	2nd barcode34R
OL3790	GCCGGTTATCTCGACAGCTAGATCG	2nd barcode35F		OL4081	GCCGGTTATCGATCGTCGACAGCTA	2nd barcode35R
OL3791	GGAATATTGATCGACAGCTAGATCG	2nd barcode36F		OL4082	GGAATATTGAGATCGTCGACAGCTA	2nd barcode36R
OL3792	ATTCAACGGATCGACAGCTAGATCG	2nd barcode37F		OL4083	ATTCAACGGAGATCGTCGACAGCTA	2nd barcode37R
OL3793	AACTGTACTGTCGACAGCTAGATCG	2nd barcode38F		OL4084	AACTGTACTGGATCGTCGACAGCTA	2nd barcode38R
OL3794	GTACCTCAATTCGACAGCTAGATCG	2nd barcode39F		OL4085	GTACCTCAATGATCGTCGACAGCTA	2nd barcode39R
OL3795	GACTTCTAATTCGACAGCTAGATCG	2nd barcode40F		OL4086	GACTTCTAATGATCGTCGACAGCTA	2nd barcode40R
OL3796	TGAAGCGTTGTCGACAGCTAGATCG	2nd barcode41F		OL4087	TGAAGCGTTGGATCGTCGACAGCTA	2nd barcode41R
OL3797	CGTGCGATCCTCGACAGCTAGATCG	2nd barcode42F		OL4088	CGTGCGATCCGATCGTCGACAGCTA	2nd barcode42R
OL3798	TCGGAAGGCATCGACAGCTAGATCG	2nd barcode43F		OL4089	TCGGAAGGCAGATCGTCGACAGCTA	2nd barcode43R
OL3799	CCGATGTCGCTCGACAGCTAGATCG	2nd barcode44F		OL4090	CCGATGTCGCGATCGTCGACAGCTA	2nd barcode44R
OL3800	ACTTAGAATGTCGACAGCTAGATCG	2nd barcode45F		OL4091	ACTTAGAATGGATCGTCGACAGCTA	2nd barcode45R
OL3801	TCCAAGCCTGTCGACAGCTAGATCG	2nd barcode46F		OL4092	TCCAAGCCTGGATCGTCGACAGCTA	2nd barcode46R
OL3802	AGACGATGATTCGACAGCTAGATCG	2nd barcode47F		OL4093	AGACGATGATGATCGTCGACAGCTA	2nd barcode47R
OL3803	CTCACAAGACTCGACAGCTAGATCG	2nd barcode48F		OL4094	CTCACAAGACGATCGTCGACAGCTA	2nd barcode48R
OL3804	CGTTCCTACTTCGACAGCTAGATCG	2nd barcode49F		OL4095	CGTTCCTACTGATCGTCGACAGCTA	2nd barcode49R
OL3805	GTGGTTGTGATCGACAGCTAGATCG	2nd barcode50F		OL4096	GTGGTTGTGAGATCGTCGACAGCTA	2nd barcode50R
OL3806	GAAGGCCTGCTCGACAGCTAGATCG	2nd barcode51F		OL4097	GAAGGCCTGCGATCGTCGACAGCTA	2nd barcode51R
OL3807	TAGCTTGCCATCGACAGCTAGATCG	2nd barcode52F		OL4098	TAGCTTGCCAGATCGTCGACAGCTA	2nd barcode52R
OL3808	GACAATGCTCTCGACAGCTAGATCG	2nd barcode53F		OL4099	GACAATGCTCGATCGTCGACAGCTA	2nd barcode53R
OL3809	GCTAATCACATCGACAGCTAGATCG	2nd barcode54F		OL4100	GCTAATCACAGATCGTCGACAGCTA	2nd barcode54R
OL3810	AGTCCATAGGTCGACAGCTAGATCG	2nd barcode55F		OL4101	AGTCCATAGGGATCGTCGACAGCTA	2nd barcode55R
OL3811	CTATCGCCTATCGACAGCTAGATCG	2nd barcode56F		OL4102	CTATCGCCTAGATCGTCGACAGCTA	2nd barcode56R
OL3812	ATCGTGGTCTTCGACAGCTAGATCG	2nd barcode57F		OL4103	ATCGTGGTCTGATCGTCGACAGCTA	2nd barcode57R
OL3813	TGGCTAATACTCGACAGCTAGATCG	2nd barcode58F		OL4104	TGGCTAATACGATCGTCGACAGCTA	2nd barcode58R
OL3814	CAGTGCAGAGTCGACAGCTAGATCG	2nd barcode59F		OL4105	CAGTGCAGAGGATCGTCGACAGCTA	2nd barcode59R
OL3815	TCAGGCTGGTTCGACAGCTAGATCG	2nd barcode60F		OL4106	TCAGGCTGGTGATCGTCGACAGCTA	2nd barcode60R
OL3816	ATACTCACGCTCGACAGCTAGATCG	2nd barcode61F		OL4107	ATACTCACGCGATCGTCGACAGCTA	2nd barcode61R
OL3817	ATGCTCCGCGTCGACAGCTAGATCG	2nd barcode62F		OL4108	ATGCTCCGCGGATCGTCGACAGCTA	2nd barcode62R
OL3818	TGTGAACTTGTCGACAGCTAGATCG	2nd barcode63F		OL4109	TGTGAACTTGGATCGTCGACAGCTA	2nd barcode63R
OL3819	GAGAGGTGCTTCGACAGCTAGATCG	2nd barcode64F		OL4110	GAGAGGTGCTGATCGTCGACAGCTA	2nd barcode64R
OL3820	TGCACTGTAATCGACAGCTAGATCG	2nd barcode65F		OL4111	TGCACTGTAAGATCGTCGACAGCTA	2nd barcode65R
OL3821	GCCTAGGCAATCGACAGCTAGATCG	2nd barcode66F		OL4112	GCCTAGGCAAGATCGTCGACAGCTA	2nd barcode66R
OL3822	CCATCATAGCTCGACAGCTAGATCG	2nd barcode67F		OL4113	CCATCATAGCGATCGTCGACAGCTA	2nd barcode67R
OL3823	CATGGTAATTTCGACAGCTAGATCG	2nd barcode68F		OL4114	CATGGTAATTGATCGTCGACAGCTA	2nd barcode68R
OL3824	CACCATGTCTTCGACAGCTAGATCG	2nd barcode69F		OL4115	CACCATGTCTGATCGTCGACAGCTA	2nd barcode69R
OL3825	ATATGTCTGGTCGACAGCTAGATCG	2nd barcode70F		OL4116	ATATGTCTGGGATCGTCGACAGCTA	2nd barcode70R
OL3826	AAGGAAGCGTTCGACAGCTAGATCG	2nd barcode71F		OL4117	AAGGAAGCGTGATCGTCGACAGCTA	2nd barcode71R
OL3827	TCAAGACGTCTCGACAGCTAGATCG	2nd barcode72F		OL4118	TCAAGACGTCGATCGTCGACAGCTA	2nd barcode72R
OL3828	CCGCTCAGTATCGACAGCTAGATCG	2nd barcode73F		OL4119	CCGCTCAGTAGATCGTCGACAGCTA	2nd barcode73R
OL3829	GGTGTGTACATCGACAGCTAGATCG	2nd barcode74F		OL4120	GGTGTGTACAGATCGTCGACAGCTA	2nd barcode74R
OL3830	TTCACGTAAGTCGACAGCTAGATCG	2nd barcode75F		OL4121	TTCACGTAAGGATCGTCGACAGCTA	2nd barcode75R
OL3831	GGTTCCACACTCGACAGCTAGATCG	2nd barcode76F		OL4122	GGTTCCACACGATCGTCGACAGCTA	2nd barcode76R
OL3832	AGGTATTCTTTCGACAGCTAGATCG	2nd barcode77F		OL4123	AGGTATTCTTGATCGTCGACAGCTA	2nd barcode77R
OL3833	CGAATGCAACTCGACAGCTAGATCG	2nd barcode78F		OL4124	CGAATGCAACGATCGTCGACAGCTA	2nd barcode78R
OL3834	TTCAACGGCGTCGACAGCTAGATCG	2nd barcode79F		OL4125	TTCAACGGCGGATCGTCGACAGCTA	2nd barcode79R
OL3835	CTCGGCGGAATCGACAGCTAGATCG	2nd barcode80F		OL4126	CTCGGCGGAAGATCGTCGACAGCTA	2nd barcode80R
OL3836	ACGGTAATGGTCGACAGCTAGATCG	2nd barcode81F		OL4127	ACGGTAATGGGATCGTCGACAGCTA	2nd barcode81R
OL3837	GATCCGACGTTCGACAGCTAGATCG	2nd barcode82F		OL4128	GATCCGACGTGATCGTCGACAGCTA	2nd barcode82R
OL3838	TCACGATACATCGACAGCTAGATCG	2nd barcode83F		OL4129	TCACGATACAGATCGTCGACAGCTA	2nd barcode83R
OL3839	GATTCTCTTCTCGACAGCTAGATCG	2nd barcode84F		OL4130	GATTCTCTTCGATCGTCGACAGCTA	2nd barcode84R
OL3840	CCAGAGTCAGTCGACAGCTAGATCG	2nd barcode85F		OL4131	CCAGAGTCAGGATCGTCGACAGCTA	2nd barcode85R
OL3841	AACAGGCAGTTCGACAGCTAGATCG	2nd barcode86F		OL4132	AACAGGCAGTGATCGTCGACAGCTA	2nd barcode86R
OL3842	GCTCCATGACTCGACAGCTAGATCG	2nd barcode87F		OL4133	GCTCCATGACGATCGTCGACAGCTA	2nd barcode87R
OL3843	ATGTCTATCCTCGACAGCTAGATCG	2nd barcode88F		OL4134	ATGTCTATCCGATCGTCGACAGCTA	2nd barcode88R
OL3844	CCTTGATCAATCGACAGCTAGATCG	2nd barcode89F		OL4135	CCTTGATCAAGATCGTCGACAGCTA	2nd barcode89R
OL3845	GGAAGTGGCATCGACAGCTAGATCG	2nd barcode90F		OL4136	GGAAGTGGCAGATCGTCGACAGCTA	2nd barcode90R
OL3846	AACATTCTACTCGACAGCTAGATCG	2nd barcode91F		OL4137	AACATTCTACGATCGTCGACAGCTA	2nd barcode91R
OL3847	GACGCGAGTCTCGACAGCTAGATCG	2nd barcode92F		OL4138	GACGCGAGTCGATCGTCGACAGCTA	2nd barcode92R
OL3848	CTATAACACTTCGACAGCTAGATCG	2nd barcode93F		OL4139	CTATAACACTGATCGTCGACAGCTA	2nd barcode93R
OL3849	AGTCTCGTGTTCGACAGCTAGATCG	2nd barcode94F		OL4140	AGTCTCGTGTGATCGTCGACAGCTA	2nd barcode94R
OL3850	TCGGCCTATGTCGACAGCTAGATCG	2nd barcode95F		OL4141	TCGGCCTATGGATCGTCGACAGCTA	2nd barcode95R
OL3851	TTGCAGACGGTCGACAGCTAGATCG	2nd barcode96F		OL4142	TTGCAGACGGGATCGTCGACAGCTA	2nd barcode96R
