## Supplementary Table 5 for "TRU-PE: A Universal, Trackable Prime Editor Toolkit for Robust Single-and Multi-Locus Genome Engineering"

### Sheet: NGS (Single cell)
Primers for first round PCR					Primers for second round PCR
Primer ID	Primer sequence	Detected gene	Length		Primer ID	Primer sequence	Detected gene	Length
OL5527	ATTTCAGGAGACTCCATCCT	BAG3	524		OL5788	GATCGTCGACAGCTACTCAGAGGTCCCAGTCAC	BAG3	132
OL5528	CTGAAGAACAGCCCTATGAG				OL5235	TCGACAGCTAGATCGCCTGGCCTCTCCTTACCTCA
OL4900	AAATCTGAGGCTAAAGGAGC	ERCC6	391		OL5789	GATCGTCGACAGCTACAGTATCTGGACCAGAAGAG	XRCC6	163
OL4901	GTCTCAGATGTTTCTCCAGG				OL5239	TCGACAGCTAGATCGGCTTCTGTTTGAGCCT
OL5640	AGAAACTCGTAGAGTCCCAT	EMX1	883		OL5790	GATCGTCGACAGCTATGTGGTTCCAGAACCG	EMX1	156
OL5641	GACACTGGGGATCACTAAAC				OL5611	TCGACAGCTAGATCGCATTGGAGGTGACATCGATG
OL5531	AGGAGGAAGGTTAAGTGTCT	NMB	543		OL5038	GATCGTCGACAGCTAGAGGTAGGATCCTGGCTGCT	NMB	168
OL5532	TTCTTTCCCTACTTCTTGCC				OL5791	TCGACAGCTAGATCGATTCCGAGCAGATCATG
OL5533	GTTTCCTGATGGTCCATGTC	DNMT1	323		OL5535	GATCGTCGACAGCTAGTTCCCCAGAGTGACTTTTC	DNMT1	166
OL5534	TGCACAAAGTACTGCACAAT				OL5792	TCGACAGCTAGATCGACACCATGTACCACACATG
OL5002	GATAAAGACGCTGGGAGATT	FANCF	443		OL5793	GATCGTCGACAGCTAACCTCATGGAATCCCTTC	FANCF	206
OL5003	CCCGGTTCTCCAGCA				OL5043	TCGACAGCTAGATCGTTGCCTCCACTGGTTGTGC
OL5489	TAGCTACTAAGGAATGTGCC	GBA1	478		OL5794	GATCGTCGACAGCTATCTCCCACATGTGACC	GBA1	179
OL5490	GGGTTTTCTGTTGCTACCTA				OL5498	TCGACAGCTAGATCGGGGACTGTCGACAAAGTTAC
OL5491	GATGCTTGACATAGTGGACA	LRRK2	410		OL5499	GATCGTCGACAGCTAGCTGCTTTTCACACTGTATC	LRRK2	164
OL5492	ACAATGTGATGCTTGCATTT				OL5795	TCGACAGCTAGATCGGTCAGTGGTTATCCATCCT
OL5493	CATCATGGACCCTGACATAC	KRAS	556		OL5501	GATCGTCGACAGCTAATAAGGCCTGCTGAAAATGA	KRAS	166
OL5494	TTTCTTAAGCGTCGATGGAG				OL5796	TCGACAGCTAGATCGGTCCTGCACCAGTAATATGC
OL5495	TCTCCTTCCTCTTCCTACAG	TP53	323		OL5797	GATCGTCGACAGCTACTGTGGGTTGATTCCAC	TP53	185
OL5496	TCCTTCCACTCGGATAAGAT				OL5798	TCGACAGCTAGATCGAGAGGCCTGGGGAC
